# Single-cell RNA-seq analysis reveals lung epithelial cell-specific contributions of Tet1 to allergic inflammation

**DOI:** 10.1101/2021.12.22.473869

**Authors:** Tao Zhu, Anthony P. Brown, Lucy Cai, Gerald Quon, Hong Ji

## Abstract

Tet1 protects against house dust mite (HDM)-induced lung inflammation in mice and alters the lung methylome and transcriptome. In order to explore the role of Tet1 in individual lung epithelial cell types in HDM-induced inflammation, we established a model of HDM-induced lung inflammation in Tet1 knockout and littermate wildtype mice and studied EpCAM^+^ lung epithelial cells using single-cell RNA-seq analysis. We identified eight EpCAM^+^ lung epithelial cell types, among which AT2 cells were the most abundant. HDM challenge increased the percentage of alveolar progenitor cells (AP), broncho alveolar stem cells (BAS), and goblet cells, and decreased the percentage of AT2 and ciliated cells. Bulk and cell-type-specific analysis identified genes subject to Tet1 regulation and linked to augmented lung inflammation, including alarms, detoxification enzymes, oxidative stress response genes, and genes in tissue repair. The transcriptomic regulation was accompanied by alterations in TF activities. Trajectory analysis supports that HDM may enhance the differentiation of AP and BAS cells into AT2 cells, independent of Tet1. Collectively, our data showed that lung epithelial cells had common and unique transcriptomic signatures of allergic lung inflammation. Tet1 deletion altered transcriptomic networks in various lung epithelial cells, with an overall effect of promoting allergen-induced lung inflammation.
