## Supplementary Table 1 for "Single-cell RNA-seq analysis reveals lung epithelial cell-specific contributions of Tet1 to allergic inflammation"

### Sheet: cell markers
AT2	AT1	Alveolar progenitor	Ciliated	Club	Goblet	Stromal	Broncho alveolar stem	Neuroendocrine
Sftpc	Ager	Ly6a	Ccdc153	Scgb1a1	Muc5a	Dcn	Scgb1a1	Calca
Sftpa1	Hopx	Sftpd	Foxj1	Scgb3a2	Muc5b	Col3a1	Sftpc	Chga
Sftpb	Pdpn	Sftpa1	Ccdc17	Hp	other club markers	Col1a2	Cdc20	Ascl1
Sfta2	Clic5	Aqp5	1110017D15Rik	Aldh1a1		Col1a1	Ube2c
Dram1	Vegfa	Emp2	Tmem212	Cyp2f2		Gsn	Cdc20
Sftpd	Rtkn2	Ager	Dynlrb2	Scgb3a1		Serping1	Ube2c
Lgi3	Spock2	Krt8	Fam183b	Retnla		Clec3b	Stmn1
Fabp5	Igfbp2	Krt18	Cfap126	Cp		Igfbp4	Pclaf
Cbr2	Cyp2b10	Areg	Tppp3	Cldn10		Mgp	Tubb5
Cxcl15	Krt7	Clu	Sec14l3	Cbr2		Serpinf1	Tuba1b
Lyz2	Emp2	Ctsh	Cyp2s1	B430010I23Rik		Dpt	Lockd
Slc34a2	Aqp5	Chia1	Scgb1a1	Pigr		Cygb	Birc5
Lamp3	Gprc5a	Cldn18	Cyp2f2	Mgst1		Mfap5	H2afx
Chil1	Cryab	Phlda1	Rsph1	Selenbp1		Sparc	Spc24
Napsa	Pmp22	Ndnf	Aldh1a1	Lypd2		Pi16	H2afz
Scd1	Pdgfa	Ccdc107	Elof1	Gsto1		Gpc3	Hmgb2
S100g	Sparc	Anxa3	Riiad1	Gstm2		Pcolce	H2afv
Lpcat1	Sec14l3	Cldn3	1700007K13Rik	Gsta4		Bgn	Hmgn2
Lyz1	Scnn1a	Irx1	Mlf1	Ldhb		Eln	Asf1b
Rnase4	Tspan8	Tpm1	Efcab10	Slc16a11		Fstl1	Nusap1
Hc	Col4a3	Tnfaip1	Tuba1a	5330417C22Rik		Cxcl12	Cks2
Bex4	Ndnf	Pls3	Meig1	Gsta3		Fbln1	Vpreb3
Mid1ip1	Clic3	Cd63	Sntn	Aldh1a7		Rarres2	Cenpa
Elovl1	Sdpr	St6galnac2	3300002A11Rik	Pon1		Serpinh1	Cdca3
Ptprf	Scnn1g	Ten1	Odf3b	Wfdc2		C1s1	Top2a
Atp1b1	Cyp4b1	Abhd4	Aldh3b1	Hes1		Cyr61	Cks1b
Wfdc2	Agrn	Gstt1	1700001C02Rik	8430408G22Rik		C1ra	Cdk1
Gm43085	Prdx6	Hmgn1	Cd24a	Por		Col14a1	Rrm2
Bex2	Cav1	Gpx4	Tspan1	Gstm1		Mmp3	Ncapd2
Prnp	Icam1	Cryab	1700016K19Rik	Pgrmc1		Timp3	Cdca8
