## Supplementary Table 4 for "Single-cell RNA-seq analysis reveals lung epithelial cell-specific contributions of Tet1 to allergic inflammation"

### Sheet: WT HDM vs WT Sal all cells
Ingenuity Canonical Pathways	-log(p-value)	Ratio	z-score	Molecules
Oxidative Phosphorylation	55.6	0.532	7.353	Atp5e,ATP5F1A,ATP5F1B,ATP5F1C,ATP5F1D,ATP5MC1,ATP5MC2,ATP5MC3,ATP5MF,ATP5MG,ATP5PD,ATP5PF,ATP5PO,COX5A,COX6A1,COX6A2,COX6B1,COX6B2,Cox6c,COX7A2,COX7B,COX8A,CYC1,CYCS,NDUFA1,NDUFA11,NDUFA12,NDUFA13,NDUFA2,NDUFA3,NDUFA4,NDUFA5,NDUFA7,NDUFA8,NDUFA9,NDUFAB1,NDUFB11,NDUFB2,NDUFB5,NDUFB6,NDUFB7,NDUFB8,NDUFB9,NDUFS3,NDUFS4,NDUFS6,NDUFS8,NDUFV2,NDUFV3,SDHB,SDHC,SDHD,UQCR10,UQCR11,UQCRB,UQCRC1,UQCRFS1,UQC…
Mitochondrial Dysfunction	52.9	0.392	NaN	APP,Atp5e,ATP5F1A,ATP5F1B,ATP5F1C,ATP5F1D,ATP5MC1,ATP5MC2,ATP5MC3,ATP5MF,ATP5MG,ATP5PD,ATP5PF,ATP5PO,CAT,COX5A,COX6A1,COX6A2,COX6B1,COX6B2,Cox6c,COX7A2,COX7B,COX8A,CYC1,CYCS,GPX4,HSD17B10,NDUFA1,NDUFA11,NDUFA12,NDUFA13,NDUFA2,NDUFA3,NDUFA4,NDUFA5,NDUFA7,NDUFA8,NDUFA9,NDUFAB1,NDUFB11,NDUFB2,NDUFB5,NDUFB6,NDUFB7,NDUFB8,NDUFB9,NDUFS3,NDUFS4,NDUFS6,NDUFS8,NDUFV2,NDUFV3,PARK7,PINK1,PRDX3,SDHB,SDHC,SDH…
Sirtuin Signaling Pathway	29.5	0.206	-2.897	ACLY,APP,ARG2,ATP5F1A,ATP5F1B,ATP5F1C,ATP5F1D,ATP5MC1,ATP5PF,CDH1,CYC1,EPAS1,GABARAPL1,GADD45B,GADD45G,H1-0,JUN,LDHA,NDUFA1,NDUFA11,NDUFA12,NDUFA13,NDUFA2,NDUFA3,NDUFA4,NDUFA5,NDUFA7,NDUFA8,NDUFA9,NDUFAB1,NDUFB11,NDUFB2,NDUFB5,NDUFB6,NDUFB7,NDUFB8,NDUFB9,NDUFS3,NDUFS4,NDUFS6,NDUFS8,NDUFV2,NDUFV3,POLR1C,SCNN1A,SDHB,SDHC,SDHD,SLC25A4,SLC25A5,SOD1,SOD2,SREBF1,TIMM13,TIMM17A,TUBA1A,TUBA1B,TUBA1C,UQCR…
Protein Ubiquitination Pathway	13	0.139	NaN	B2M,CDC20,DNAJB11,DNAJC15,HLA-A,HSP90B1,HSPA4L,HSPA5,HSPB1,HSPE1,PSMA1,PSMA2,PSMA3,PSMA4,PSMA5,PSMA6,PSMA7,PSMB1,PSMB10,PSMB2,PSMB3,PSMB4,PSMB5,PSMB6,PSMB7,PSMB8,PSMB9,PSMD14,PSMD8,PSME1,PSME2,UBC,UBE2A,UBE2C,UBE2I,UBE2L3,UBE2N,UBE2S
EIF2 Signaling	10.6	0.138	-1.414	ACTB,ATF3,CCND1,EIF1AY,EIF2S2,EIF4A1,EIF4E,EIF5B,HSPA5,PPP1CA,PPP1R15A,RAP1B,RPL10,RPL14,RPL18A,RPL21,RPL30,Rpl36a,RPL37,RPL37A,RPL5,RPL7,RPS14,RPS15,RPS19,RPS2,RPS21,RPS27L,RPS28,RPS29,SREBF1
Phagosome Maturation	8.15	0.146	NaN	ATP6V0D1,ATP6V1C2,ATP6V1G1,ATP6V1G3,B2M,CALR,CTSB,CTSC,CTSH,CTSV,CTSZ,DYNLL1,DYNLRB1,DYNLRB2,HLA-A,PRDX1,PRDX2,PRDX6,TUBA1A,TUBA1B,TUBA1C,TUBB
NRF2-mediated Oxidative Stress Response	7.63	0.127	0	ACTB,ACTG1,CAT,DNAJB11,DNAJC15,FOS,FTL,GCLC,GSTA3,GSTM5,GSTP1,GSTT2/GSTT2B,HERPUD1,JUN,JUNB,JUND,MGST1,MGST3,PMF1/PMF1-BGLAP,PPIB,PRDX1,RAP1B,SOD1,SOD2
Glutathione Redox Reactions I	6.15	0.333	0.707	GPX1,GPX4,GSTP1,Gstt1,GSTT2/GSTT2B,MGST1,MGST3,PRDX6
Remodeling of Epithelial Adherens Junctions	5.62	0.176	1.342	ACTB,ACTG1,ARPC1B,ARPC2,ARPC3,ARPC5L,CDH1,NME1,TUBA1A,TUBA1B,TUBA1C,TUBB
Pyrimidine Deoxyribonucleotides De Novo Biosynthesis I	5.29	0.318	2.646	DTYMK,DUT,NME1,NME2,NME7,RRM2,TYMS
Glutathione-mediated Detoxification	5.1	0.25	-0.707	ANPEP,GSTA3,GSTM5,GSTP1,Gstt1,GSTT2/GSTT2B,MGST1,MGST3
Glucocorticoid Receptor Signaling	4.76	0.0736	NaN	ACTB,ANXA1,ARG2,ATP5F1A,ATP5F1C,ATP5F1D,ATP5MC1,BRD7,CEBPA,CYC1,DUSP1,FOS,GJA1,HSP90B1,HSPA5,ICAM1,JUN,KRT7,KRT8,MAPK13,NFKBIA,PC,PLA2G1B,POLR2L,RAP1B,SDHC,SDHD,SLPI,SRA1,TAF10,TSC22D3,UBE2I,UQCRFS1,YWHAH
Cell Cycle: G2/M DNA Damage Checkpoint Regulation	4.5	0.184	-1.134	CCNB2,CDK1,CKS1B,CKS2,RPRM,SFN,TOP2A,YWHAB,YWHAH
Kinetochore Metaphase Signaling Pathway	4.48	0.129	1.732	ARPP19,BIRC5,BUB3,CDC20,CDCA8,CDK1,CENPA,MAD2L1,PMF1/PMF1-BGLAP,PPP1CA,PTTG1,SPC24,SPC25
Hypoxia Signaling in the Cardiovascular System	4.47	0.149	NaN	HSP90B1,JUN,LDHA,NFKBIA,P4HB,UBE2A,UBE2C,UBE2I,UBE2L3,UBE2N,UBE2S
Antigen Presentation Pathway	4.42	0.205	NaN	B2M,CALR,HLA-A,PDIA3,PSMB5,PSMB6,PSMB8,PSMB9
Sumoylation Pathway	4.39	0.126	-0.333	Cdc42,CDH1,CEBPA,FOS,JUN,NFKBIA,RAC3,RAN,RFC4,RHOB,SERBP1,SUMO2,UBE2I
Epithelial Adherens Junction Signaling	4.27	0.105	NaN	ACTB,ACTG1,ARPC1B,ARPC2,ARPC3,ARPC5L,CDH1,FGF1,LMO7,MYH14,MYL6,RAP1B,TUBA1A,TUBA1B,TUBA1C,TUBB
LXR/RXR Activation	4.26	0.116	-0.632	APOE,ARG2,C3,CD14,CD36,CLU,FASN,IL33,LDLR,LPL,LYZ,PON1,SCD,SREBF1
Apelin Adipocyte Signaling Pathway	4.05	0.134	0.302	CAT,GPX1,GPX4,GSTP1,Gstt1,GSTT2/GSTT2B,MAPK13,MGST1,MGST3,PRDX6,SOD1
Unfolded protein response	4.03	0.161	0.707	CALR,CEBPA,HSP90B1,HSPA5,INSIG1,P4HB,PDIA6,PPP1R15A,SREBF1
Aryl Hydrocarbon Receptor Signaling	4.02	0.105	-1.342	ALDH1A1,ALDH2,ALDH6A1,CCND1,CCND2,FOS,GSTA3,GSTM5,GSTP1,GSTT2/GSTT2B,HSP90B1,HSPB1,JUN,MGST1,MGST3
Xenobiotic Metabolism AHR Signaling Pathway	3.9	0.129	-2.111	ALDH1A1,ALDH2,ALDH6A1,GSTA3,GSTM5,GSTP1,GSTT2/GSTT2B,HSP90B1,MGST1,MGST3,PON1
Coronavirus Pathogenesis Pathway	3.79	0.1	0.775	CCND1,EEF1A1,EIF4E,FOS,JUN,MAPK13,NFKBIA,RPS14,RPS15,RPS19,RPS2,RPS21,RPS27L,RPS28,RPS29
Production of Nitric Oxide and Reactive Oxygen Species in Macrophages	3.65	0.0899	-0.535	APOE,ARG2,CAT,Cdc42,CLU,CYBA,FOS,IFNGR2,JUN,LYZ,MAPK13,NFKBIA,PON1,PPP1CA,RAC3,RAP1B,RHOB
Agranulocyte Adhesion and Diapedesis	3.57	0.0885	NaN	ACTB,ACTG1,CCL20,CLDN7,Cxcl15,CXCL16,CXCL17,CXCL2,Cxcl3,CXCL6,ICAM1,IL33,MMP15,MYH14,MYL6,PF4,SDC4
Estrogen Receptor Signaling	3.5	0.0732	1.877	ARG2,ATP5F1A,ATP5F1C,ATP5F1D,ATP5MC1,CCND1,CFL1,CYC1,DDX5,EIF4E,FOS,FOXA1,HES1,HSP90B1,JUN,MMP15,MYL6,PDIA3,RAP1B,SDHC,SDHD,SOD2,SRA1,UQCRFS1
GADD45 Signaling	3.48	0.263	NaN	CCND1,CCND2,CDK1,GADD45B,GADD45G
LPS/IL-1 Mediated Inhibition of RXR Function	3.21	0.08	1.633	ACSL4,ALDH1A1,ALDH2,ALDH6A1,APOE,CAT,CD14,CYP2B6,GSTA3,GSTM5,GSTP1,GSTT2/GSTT2B,IL33,IL4I1,JUN,MGST1,MGST3,SREBF1
Regulation of Actin-based Motility by Rho	3.17	0.107	1.667	ACTB,ARPC1B,ARPC2,ARPC3,ARPC5L,Cdc42,CFL1,MYL6,PFN1,RAC3,RHOB
iNOS Signaling	3.16	0.156	0.816	Calm1 (includes others),CD14,FOS,IFNGR2,JUN,MAPK13,NFKBIA
Xenobiotic Metabolism PXR Signaling Pathway	3.11	0.0833	-1.5	ALDH1A1,ALDH2,ALDH6A1,CAT,CES1,CYP2B6,GSTA3,GSTM5,GSTP1,GSTT2/GSTT2B,HSP90B1,IL4I1,MGST1,MGST3,PPP1CA,SRA1
TCA Cycle II (Eukaryotic)	2.98	0.208	2.236	MDH1,MDH2,SDHB,SDHC,SDHD
FXR/RXR Activation	2.96	0.0952	NaN	APOE,C3,CLU,FASN,FETUB,FOXA1,IL33,LPL,PON1,SDC1,SREBF1,VLDLR
CD40 Signaling	2.84	0.123	-0.816	FCER2,FOS,ICAM1,JUN,MAPK13,NFKBIA,PTGS1,TRAF1
Regulation of eIF4 and p70S6K Signaling	2.84	0.0843	NaN	EIF1AY,EIF2S2,EIF4A1,EIF4E,MAPK13,RAP1B,RPS14,RPS15,RPS19,RPS2,RPS21,RPS27L,RPS28,RPS29
Lipid Antigen Presentation by CD1	2.82	0.192	NaN	AP2S1,B2M,CALR,PDIA3,PSAP
Gluconeogenesis I	2.82	0.192	2.236	ENO1,GAPDH,MDH1,MDH2,ME1
Superoxide Radicals Degradation	2.73	0.375	NaN	CAT,SOD1,SOD2
Granulocyte Adhesion and Diapedesis	2.69	0.0814	NaN	CCL20,CLDN7,Cxcl15,CXCL16,CXCL17,CXCL2,Cxcl3,CXCL6,ICAM1,IL33,MMP15,PF4,SDC1,SDC4
Clathrin-mediated Endocytosis Signaling	2.65	0.0777	NaN	ACTB,ACTG1,AP2S1,APOE,ARPC1B,ARPC2,ARPC3,ARPC5L,CLU,FGF1,LDLR,LYZ,PON1,TFRC,UBC
IL-10 Signaling	2.63	0.114	NaN	ARG2,CD14,FOS,IL33,JUN,MAPK13,NFKBIA,SOCS3
IGF-1 Signaling	2.59	0.0962	-0.447	FOS,IGFBP6,IGFBP7,JUN,RAP1B,SFN,SOCS2,SOCS3,YWHAB,YWHAH
MIF Regulation of Innate Immunity	2.58	0.143	0	CD14,FOS,JUN,MIF,NFKBIA,PLA2G1B
14-3-3-mediated Signaling	2.43	0.0866	1.134	FOS,JUN,PDIA3,RAP1B,SFN,TUBA1A,TUBA1B,TUBA1C,TUBB,YWHAB,YWHAH
Atherosclerosis Signaling	2.43	0.0866	NaN	APOE,CD36,CLU,F3,ICAM1,IL33,LPL,LYZ,PLA2G1B,PLB1,PON1
Coronavirus Replication Pathway	2.43	0.133	0.816	COPE,IFITM3,TUBA1A,TUBA1B,TUBA1C,TUBB
Insulin Secretion Signaling Pathway	2.43	0.0697	3.638	EIF2S2,EIF4A1,EIF4E,MAPK13,PC,PDIA3,RAP1B,SCNN1A,SEC11C,SEC61B,SEC61G,SPCS1,SPCS2,SRP19,SSR2,SSR3,SSR4
Toll-like Receptor Signaling	2.41	0.105	1.342	CD14,FOS,IL33,JUN,MAPK13,NFKBIA,TRAF1,UBC
Xenobiotic Metabolism Signaling	2.4	0.0662	NaN	ALDH1A1,ALDH2,ALDH6A1,CAT,CES1,CYP2B6,FTL,GCLC,GSTA3,GSTM5,GSTP1,GSTT2/GSTT2B,HSP90B1,IL4I1,MAPK13,MGST1,MGST3,RAP1B,SRA1
4-1BB Signaling in T Lymphocytes	2.4	0.156	0	JUN,MAPK13,NFKBIA,TNFRSF9,TRAF1
RhoGDI Signaling	2.32	0.0741	-1.508	ACTB,ACTG1,ARPC1B,ARPC2,ARPC3,ARPC5L,CD44,Cdc42,CDH1,CFL1,GNG12,MYL6,RAC3,RHOB
Germ Cell-Sertoli Cell Junction Signaling	2.29	0.076	NaN	ACTB,ACTG1,Cdc42,CDH1,CFL1,ILK,RAC3,RAP1B,RHOB,TUBA1A,TUBA1B,TUBA1C,TUBB
Inhibition of Angiogenesis by TSP1	2.28	0.147	0	CD36,CD47,JUN,MAPK13,SDC1
Actin Nucleation by ARP-WASP Complex	2.24	0.0988	1.633	ARPC1B,ARPC2,ARPC3,ARPC5L,Cdc42,RAC3,RAP1B,RHOB
IL-17A Signaling in Fibroblasts	2.23	0.143	NaN	FOS,JUN,LCN2,MAPK13,NFKBIA
Glutathione Redox Reactions II	2.19	0.5	NaN	GLRX,PDIA3
Huntington's Disease Signaling	2.19	0.0675	-2.236	ATP5F1A,ATP5F1B,ATP5F1C,ATP5F1D,ATP5MC1,ATP5PF,CYCS,GNG12,HSPA5,JUN,POLR2L,PSME1,PSME2,SDHB,UBC,UBE2S
Interferon Signaling	2.18	0.139	1.342	IFITM3,IFNGR2,ISG15,PSMB8,PTPN2
CD28 Signaling in T Helper Cells	2.12	0.0826	1.414	ARPC1B,ARPC2,ARPC3,ARPC5L,Calm1 (includes others),FOS,HLA-A,JUN,MALT1,NFKBIA
Hereditary Breast Cancer Signaling	2.12	0.0786	NaN	ACTB,BRD7,CCND1,CDK1,GADD45B,GADD45G,POLR2L,RAP1B,RFC4,SFN,UBC
Oleate Biosynthesis II (Animals)	2.08	0.231	NaN	ALDH6A1,SCD,Scd2
IL-17A Signaling in Gastric Cells	2.04	0.16	NaN	CCL20,FOS,JUN,MAPK13
Tryptophan Degradation X (Mammalian, via Tryptamine)	2.04	0.16	NaN	AKR1B10,ALDH1A1,ALDH2,IL4I1
Actin Cytoskeleton Signaling	2	0.0661	1.941	ACTB,ACTG1,ARPC1B,ARPC2,ARPC3,ARPC5L,CD14,CFL1,FGF1,GNG12,MYH14,MYL6,PFN1,RAC3,RAP1B
April Mediated Signaling	1.98	0.125	-1.342	FOS,JUN,MAPK13,NFKBIA,TRAF1
B Cell Activating Factor Signaling	1.94	0.122	NaN	FOS,JUN,MAPK13,NFKBIA,TRAF1
mTOR Signaling	1.94	0.0667	NaN	Cdc42,EIF4A1,EIF4E,RAC3,RAP1B,RHOB,RPS14,RPS15,RPS19,RPS2,RPS21,RPS27L,RPS28,RPS29
Signaling by Rho Family GTPases	1.93	0.0632	0.577	ACTB,ACTG1,ARPC1B,ARPC2,ARPC3,ARPC5L,Cdc42,CDH1,CFL1,FOS,GNG12,JUN,MYL6,RAC3,RHOB,STMN1
ILK Signaling	1.92	0.0684	0.302	ACTB,ACTG1,CCND1,Cdc42,CDH1,CFL1,FOS,ILK,JUN,MYH14,MYL6,RAC3,RHOB
Pyrimidine Ribonucleotides Interconversion	1.89	0.119	1.342	CTPS1,DDX3X,NME1,NME2,NME7
Integrin Signaling	1.89	0.0657	1.732	ACTB,ACTG1,ARF4,ARPC1B,ARPC2,ARPC3,ARPC5L,Cdc42,ILK,PFN1,RAC3,RAP1B,RHOB,TSPAN4
BAG2 Signaling Pathway	1.85	0.116	-0.447	CTSB,HSPA5,PINK1,PSME1,PSME2
Parkinson's Signaling	1.82	0.188	NaN	CYCS,MAPK13,PARK7
Pyrimidine Ribonucleotides De Novo Biosynthesis	1.81	0.114	1.342	CTPS1,DDX3X,NME1,NME2,NME7
Cdc42 Signaling	1.8	0.0682	1.667	ARPC1B,ARPC2,ARPC3,ARPC5L,B2M,CFL1,FOS,H2-T22,HLA-A,JUN,MAPK13,MYL6
Induction of Apoptosis by HIV1	1.79	0.0984	0.816	CYCS,NFKBIA,SLC25A3,SLC25A4,SLC25A5,TRAF1
ATM Signaling	1.79	0.0825	-0.447	CCNB2,CDK1,GADD45B,GADD45G,JUN,MAPK13,NFKBIA,SMC2
p53 Signaling	1.76	0.0816	NaN	BIRC5,CCND1,CCND2,GADD45B,GADD45G,JUN,RPRM,SFN
TNFR2 Signaling	1.76	0.133	-1	FOS,JUN,NFKBIA,TRAF1
Role of PKR in Interferon Induction and Antiviral Response	1.75	0.0763	-1	ATF3,CYCS,FOS,HSP90B1,HSPA5,IFNGR2,JUN,MAPK13,NFKBIA
Aspartate Degradation II	1.68	0.286	NaN	MDH1,MDH2
Virus Entry via Endocytic Pathways	1.67	0.0784	NaN	ACTB,ACTG1,AP2S1,B2M,HLA-A,RAC3,RAP1B,TFRC
Reelin Signaling in Neurons	1.66	0.0738	0.707	APOE,APP,ARPC1B,ARPC2,ARPC3,ARPC5L,CFL1,RAP1B,VLDLR
Inhibition of ARE-Mediated mRNA Degradation Pathway	1.66	0.0738	3	EXOSC7,MAPK13,PSME1,PSME2,SFN,YWHAB,YWHAH,ZFP36,ZFP36L1
Xenobiotic Metabolism General Signaling Pathway	1.65	0.0699	0	FTL,GCLC,GSTA3,GSTM5,GSTP1,GSTT2/GSTT2B,MAPK13,MGST1,MGST3,RAP1B
RhoA Signaling	1.64	0.0732	3	ACTB,ACTG1,ARPC1B,ARPC2,ARPC3,ARPC5L,CFL1,MYL6,PFN1
Mitotic Roles of Polo-Like Kinase	1.64	0.0909	2	CCNB2,CDC20,CDK1,HSP90B1,PRC1,PTTG1
HMGB1 Signaling	1.63	0.0667	0.707	AGER,Cdc42,FOS,ICAM1,IFNGR2,IL33,JUN,MAPK13,RAC3,RAP1B,RHOB
Granzyme A Signaling	1.61	0.158	NaN	H1-0,HMGB2,NME1
DNA damage-induced 14-3-3σ Signaling	1.61	0.158	NaN	CCNB2,CDK1,SFN
Xenobiotic Metabolism CAR Signaling Pathway	1.59	0.0635	-1.155	ALDH1A1,ALDH2,ALDH6A1,CYP2B6,GSTA3,GSTM5,GSTP1,GSTT2/GSTT2B,HSP90B1,MGST1,MGST3,SRA1
IL-6 Signaling	1.58	0.0714	0.707	CD14,FOS,HSPB1,IL33,JUN,MAPK13,NFKBIA,RAP1B,SOCS3
MIF-mediated Glucocorticoid Regulation	1.58	0.118	1	CD14,MIF,NFKBIA,PLA2G1B
Retinoate Biosynthesis I	1.58	0.118	0	AKR1B10,ALDH1A1,DHRS3,DHRS4
Salvage Pathways of Pyrimidine Deoxyribonucleotides	1.56	0.25	NaN	APOBEC3B,TK1
Noradrenaline and Adrenaline Degradation	1.54	0.114	0	ALDH1A1,ALDH2,DHRS4,IL4I1
Leukocyte Extravasation Signaling	1.52	0.0622	2.714	ACTB,ACTG1,CD44,CLDN7,CYBA,ICAM1,MAPK13,MMP15,MYL6,RAP1B,RAP1GAP,TIMP3
RAR Activation	1.51	0.0619	NaN	ACTB,AKR1B10,ALDH1A1,BRD7,DHRS3,DHRS4,DUSP1,FOS,JUN,MAPK13,PNRC1,SRA1
Sertoli Cell-Sertoli Cell Junction Signaling	1.51	0.0619	NaN	ACTB,ACTG1,CDH1,CLDN7,ILK,JUN,MAPK13,RAP1B,TUBA1A,TUBA1B,TUBA1C,TUBB
Regulation of IL-2 Expression in Activated and Anergic T Lymphocytes	1.5	0.0778	NaN	Calm1 (includes others),FOS,JUN,MALT1,NFKBIA,RAP1B,TOB1
Putrescine Degradation III	1.5	0.143	NaN	ALDH1A1,ALDH2,IL4I1
Endoplasmic Reticulum Stress Pathway	1.5	0.143	NaN	CALR,HSP90B1,HSPA5
Acetyl-CoA Biosynthesis III (from Citrate)	1.47	1	NaN	ACLY
Glutamine Biosynthesis I	1.47	1	NaN	GLUL
Sorbitol Degradation I	1.47	1	NaN	SORD
Histamine Biosynthesis	1.47	1	NaN	HDC
Glioma Invasiveness Signaling	1.45	0.0822	1	CD44,Cdc42,RAC3,RAP1B,RHOB,TIMP3
Polyamine Regulation in Colon Cancer	1.44	0.136	NaN	AZIN1,PSME1,PSME2
IL-8 Signaling	1.42	0.06	-0.333	CCND1,CCND2,Cdc42,CDH1,CSTB,FOS,GNG12,ICAM1,JUN,RAC3,RAP1B,RHOB
STAT3 Pathway	1.42	0.0667	-0.707	CISH,FGFR2,MAPK13,NDUFA13,PIM1,PTPN2,RAP1B,SOCS2,SOCS3
Fcγ Receptor-mediated Phagocytosis in Macrophages and Monocytes	1.41	0.0745	1.89	ACTB,ACTG1,ARPC1B,ARPC2,ARPC3,ARPC5L,RAC3
Necroptosis Signaling Pathway	1.41	0.0637	0.632	GLUL,PLA2G1B,SLC25A3,SLC25A4,SLC25A5,TIMM13,TIMM17A,UBC,VDAC2,ZBP1
Ethanol Degradation IV	1.39	0.13	NaN	ALDH1A1,ALDH2,CAT
Aldosterone Signaling in Epithelial Cells	1.39	0.0633	NaN	DNAJB11,DNAJC15,DUSP1,HSP90B1,HSPA4L,HSPA5,HSPB1,HSPE1,PDIA3,SCNN1A
Acute Phase Response Signaling	1.39	0.0611	0.905	C3,FOS,FTL,IL33,JUN,MAPK13,NFKBIA,RAP1B,SOCS2,SOCS3,SOD2
Iron homeostasis signaling pathway	1.38	0.0657	NaN	ATP6V0D1,ATP6V1C2,ATP6V1G1,ATP6V1G3,BMP4,CYBRD1,EPAS1,FTL,TFRC
fMLP Signaling in Neutrophils	1.38	0.069	1.89	ARPC1B,ARPC2,ARPC3,ARPC5L,Calm1 (includes others),GNG12,NFKBIA,RAP1B
Role of Tissue Factor in Cancer	1.38	0.069	NaN	CFL1,EGR1,EIF4E,F3,MAPK13,P4HB,PDIA6,RAP1B
Prostanoid Biosynthesis	1.37	0.2	NaN	PTGES,PTGS1
Calcium Transport I	1.37	0.2	NaN	ANXA5,ATP2A2
PI3K Signaling in B Lymphocytes	1.37	0.0652	1	ATF3,C3,Calm1 (includes others),FOS,JUN,MALT1,NFKBIA,PDIA3,RAP1B
Tumoricidal Function of Hepatic Natural Killer Cells	1.35	0.125	NaN	CYCS,ICAM1,SERPINB9
Senescence Pathway	1.35	0.0545	0.258	ATF3,Calm1 (includes others),CAT,CCNB2,CCND1,CDK1,EIF4E,GADD45B,GADD45G,JUN,PPP1CA,RAP1B,SOD2,YPEL3,ZFP36L1
Mechanisms of Viral Exit from Host Cells	1.32	0.0976	NaN	ACTB,ACTG1,CHMP2A,CHMP4B
Estrogen Biosynthesis	1.32	0.0976	-1	CYP2B6,CYP2F1,HSD17B10,POR
Bupropion Degradation	1.3	0.12	NaN	CYP2B6,CYP2F1,POR

### Sheet: KO Sal vs WT Sal all cells
Ingenuity Canonical Pathways	-log(p-value)	Ratio	z-score	Molecules
Aldosterone Signaling in Epithelial Cells	5.67	0.0443	NaN	CRYAB,DNAJA1,HSP90AB1,HSPA5,HSPA8,HSPB1,HSPE1
Protein Ubiquitination Pathway	4.13	0.0256	NaN	CRYAB,DNAJA1,HSP90AB1,HSPA5,HSPA8,HSPB1,HSPE1
Role of PKR in Interferon Induction and Antiviral Response	3	0.0339	-2	ATF3,HSP90AB1,HSPA5,HSPA8
Unfolded protein response	2.92	0.0536	NaN	CEBPB,HSPA5,HSPA8
Glucocorticoid Receptor Signaling	2.76	0.0152	NaN	ACTB,HSP90AB1,HSPA5,HSPA8,KRT18,KRT8,SCGB1A1
eNOS Signaling	2.52	0.0252	NaN	Calm1 (includes others),HSP90AB1,HSPA5,HSPA8
Glutathione Redox Reactions I	2.44	0.0833	NaN	GPX2,GPX3
Clathrin-mediated Endocytosis Signaling	2.22	0.0207	NaN	ACTB,APOE,HSPA8,LYZ
PPAR Signaling	2.14	0.0286	NaN	CITED2,HSP90AB1,IL33
Interferon Signaling	2.1	0.0556	NaN	IFITM2,IFITM3
LXR/RXR Activation	1.97	0.0248	NaN	APOE,IL33,LYZ
BAG2 Signaling Pathway	1.95	0.0465	NaN	HSPA5,HSPA8
IL-6 Signaling	1.93	0.0238	NaN	CEBPB,HSPB1,IL33
Atherosclerosis Signaling	1.92	0.0236	NaN	APOE,IL33,LYZ
Coronavirus Replication Pathway	1.91	0.0444	NaN	IFITM2,IFITM3
IL-12 Signaling and Production in Macrophages	1.86	0.0226	NaN	APOE,CEBPB,LYZ
Retinoate Biosynthesis II	1.83	0.25	NaN	RBP1
PI3K Signaling in B Lymphocytes	1.82	0.0217	NaN	ATF3,Calm1 (includes others),CD81
SPINK1 General Cancer Pathway	1.56	0.029	NaN	Mt1,Mt2
Acute Phase Response Signaling	1.52	0.0167	NaN	CEBPB,IL33,RBP1
NRF2-mediated Oxidative Stress Response	1.47	0.0159	NaN	ACTB,DNAJA1,GPX2
VDR/RXR Activation	1.46	0.0256	NaN	CEBPB,IGFBP6
BEX2 Signaling Pathway	1.45	0.0253	NaN	BEX1,LGALS1
RAR Activation	1.44	0.0155	NaN	ACTB,CITED2,RBP1
Adrenomedullin signaling pathway	1.42	0.0152	NaN	Calm1 (includes others),CEBPB,IL33
Apelin Adipocyte Signaling Pathway	1.42	0.0244	NaN	GPX2,GPX3
Death Receptor Signaling	1.33	0.0217	NaN	ACTB,HSPB1

### Sheet: KO HDM vs KO Sal all cells
Ingenuity Canonical Pathways	-log(p-value)	Ratio	z-score	Molecules
Oxidative Phosphorylation	54.2	0.514	7.216	Atp5e,ATP5F1A,ATP5F1B,ATP5F1C,ATP5F1D,ATP5MC1,ATP5MC2,ATP5MC3,ATP5MF,ATP5MG,ATP5PD,ATP5PF,ATP5PO,COX5A,COX6A1,COX6A2,COX6B1,Cox6c,COX7A2,COX7B,COX8A,CYC1,CYCS,NDUFA10,NDUFA11,NDUFA12,NDUFA13,NDUFA2,NDUFA4,NDUFA5,NDUFA7,NDUFA8,NDUFA9,NDUFAB1,NDUFB3,NDUFB5,NDUFB6,NDUFB7,NDUFB8,NDUFB9,NDUFS3,NDUFS4,NDUFS6,NDUFS8,NDUFV2,NDUFV3,SDHB,SDHC,SDHD,UQCR10,UQCR11,UQCRB,UQCRC1,UQCRC2,UQCRFS1,UQCRQ
Mitochondrial Dysfunction	52.2	0.38	NaN	APP,Atp5e,ATP5F1A,ATP5F1B,ATP5F1C,ATP5F1D,ATP5MC1,ATP5MC2,ATP5MC3,ATP5MF,ATP5MG,ATP5PD,ATP5PF,ATP5PO,CAT,COX5A,COX6A1,COX6A2,COX6B1,Cox6c,COX7A2,COX7B,COX8A,CYC1,CYCS,GPX4,HSD17B10,NDUFA10,NDUFA11,NDUFA12,NDUFA13,NDUFA2,NDUFA4,NDUFA5,NDUFA7,NDUFA8,NDUFA9,NDUFAB1,NDUFB3,NDUFB5,NDUFB6,NDUFB7,NDUFB8,NDUFB9,NDUFS3,NDUFS4,NDUFS6,NDUFS8,NDUFV2,NDUFV3,PARK7,PRDX3,SDHB,SDHC,SDHD,SOD2,UCP2,UQCR10,UQCR11,U…
Sirtuin Signaling Pathway	28.4	0.196	-2.92	ACLY,ADAM10,APP,ARG2,ATP5F1A,ATP5F1B,ATP5F1C,ATP5F1D,ATP5MC1,ATP5PF,CYC1,EPAS1,GADD45B,GADD45G,H1-0,H3-3A/H3-3B,JUN,LDHA,NDUFA10,NDUFA11,NDUFA12,NDUFA13,NDUFA2,NDUFA4,NDUFA5,NDUFA7,NDUFA8,NDUFA9,NDUFAB1,NDUFB3,NDUFB5,NDUFB6,NDUFB7,NDUFB8,NDUFB9,NDUFS3,NDUFS4,NDUFS6,NDUFS8,NDUFV2,NDUFV3,POLR1C,SDHB,SDHC,SDHD,SLC25A4,SLC25A5,SOD1,SOD2,TIMM17A,TIMM8B,TUBA1A,TUBA1B,UCP2,UQCRC2,UQCRFS1,VDAC2
Protein Ubiquitination Pathway	13.9	0.139	NaN	B2M,BIRC6,CDC20,DNAJA1,DNAJB2,DNAJC15,HLA-A,HSP90AA1,HSPA8,HSPB1,NEDD4L,PSMA1,PSMA2,PSMA3,PSMA4,PSMA5,PSMA6,PSMA7,PSMB1,PSMB10,PSMB2,PSMB3,PSMB4,PSMB5,PSMB6,PSMB7,PSMB8,PSMB9,PSMD14,PSMD8,PSME1,PSME2,UBC,UBE2C,UBE2I,UBE2L3,UBE2M,UBE2N
NRF2-mediated Oxidative Stress Response	10.3	0.143	0.277	ACTB,ACTG1,AKR1A1,CAT,DNAJA1,DNAJB2,DNAJC15,FOS,FTL,GCLC,GPX2,GSTA3,GSTM1,GSTM5,GSTP1,GSTT2/GSTT2B,HERPUD1,JUN,JUNB,JUND,KRAS,MGST1,MGST3,PRDX1,RRAS,SOD1,SOD2
Glutathione Redox Reactions I	8.95	0.417	0	GPX1,GPX2,GPX3,GPX4,GSTM1,GSTP1,GSTT2/GSTT2B,MGST1,MGST3,PRDX6
Glucocorticoid Receptor Signaling	7.62	0.0844	NaN	ACTB,ANXA1,ARG2,ATP5F1A,ATP5F1C,ATP5F1D,ATP5MC1,BRD7,CEBPA,CYC1,DUSP1,FKBP4,FOS,GJA1,HP,HSP90AA1,HSPA8,ICAM1,IL6,JUN,KRAS,KRT18,KRT19,KRT7,KRT8,MAPK13,NFKBIA,PC,PLA2G1B,POLR2G,RRAS,SDHC,SDHD,SLPI,SRA1,TAF10,UBE2I,UQCRC2,UQCRFS1
Apelin Adipocyte Signaling Pathway	6.63	0.171	0	APLN,CAT,GPX1,GPX2,GPX3,GPX4,GSTM1,GSTP1,GSTT2/GSTT2B,MAPK13,MGST1,MGST3,PRDX6,SOD1
Glutathione-mediated Detoxification	6.39	0.281	-1	ANPEP,GSTA3,Gsta4,GSTM1,GSTM5,GSTP1,GSTT2/GSTT2B,MGST1,MGST3
LXR/RXR Activation	5.91	0.132	-1.155	APOE,ARG2,C3,CD14,CD36,CLU,FASN,HADH,IL33,IL6,LDLR,LPL,LYZ,PON1,RBP4,SCD
EIF2 Signaling	5.62	0.0982	-1.604	ACTB,CCND1,EIF1AY,KRAS,PPP1CA,PPP1R15A,RPL10,RPL14,RPL18A,RPL21,RPL35,RPL35A,Rpl36a,RPL37,RPL37A,RPS2,RPS21,RPS27L,RPS28,RPS29,RPSA,RRAS
Phagosome Maturation	5.26	0.113	NaN	ATP6V0E1,ATP6V1C2,ATP6V1G1,ATP6V1G3,B2M,CALR,CTSB,CTSC,CTSZ,DYNLRB1,HLA-A,PRDX1,PRDX2,PRDX6,TUBA1A,TUBA1B,TUBB
Aryl Hydrocarbon Receptor Signaling	4.95	0.112	0	ALDH2,ALDH6A1,CCND1,CCND2,FOS,GSTA3,GSTM1,GSTM5,GSTP1,GSTT2/GSTT2B,HSP90AA1,HSPB1,IL6,JUN,MGST1,MGST3
Xenobiotic Metabolism AHR Signaling Pathway	4.88	0.141	-1.155	ALDH2,ALDH6A1,GSTA3,GSTM1,GSTM5,GSTP1,GSTT2/GSTT2B,HSP90AA1,IL6,MGST1,MGST3,PON1
Acute Phase Response Signaling	4.82	0.1	0.775	C3,C5,CEBPB,FOS,FTL,HP,IL33,IL6,JUN,KRAS,MAPK13,NFKBIA,RBP1,RBP4,RRAS,SOCS2,SOCS3,SOD2
Hypoxia Signaling in the Cardiovascular System	4.74	0.149	NaN	BIRC6,HSP90AA1,JUN,LDHA,NFKBIA,P4HB,UBE2C,UBE2I,UBE2L3,UBE2M,UBE2N
Antigen Presentation Pathway	4.63	0.205	NaN	B2M,CALR,HLA-A,HLA-DMB,PSMB5,PSMB6,PSMB8,PSMB9
Xenobiotic Metabolism PXR Signaling Pathway	4.44	0.0938	-0.471	ALDH2,ALDH6A1,CAT,CES1,CYP2B6,ESD,GSTA3,GSTM1,GSTM5,GSTP1,GSTT2/GSTT2B,HSP90AA1,IL4I1,MGST1,MGST3,PPP1CA,PPP1R14B,SRA1
Epithelial Adherens Junction Signaling	4.05	0.0987	NaN	ACTB,ACTG1,ARPC1B,ARPC2,ARPC3,KRAS,LMO7,MYH14,MYH7,MYL6,NOTCH2,RRAS,TUBA1A,TUBA1B,TUBB
IL-17A Signaling in Fibroblasts	4.05	0.2	NaN	CEBPB,FOS,IL6,JUN,LCN2,MAPK13,NFKBIA
Production of Nitric Oxide and Reactive Oxygen Species in Macrophages	4	0.0899	-1	APOE,ARG2,CAT,Cdc42,CLU,CYBA,FOS,IFNGR2,JUN,LYZ,MAPK13,NFKBIA,PON1,PPP1CA,PPP1R14B,RBP4,RHOB
Xenobiotic Metabolism Signaling	3.94	0.0767	NaN	ALDH2,ALDH6A1,CAT,CES1,CYP2B6,ESD,FTL,GCLC,GSTA3,GSTM1,GSTM5,GSTP1,GSTT2/GSTT2B,HSP90AA1,IL4I1,IL6,KRAS,MAPK13,MGST1,MGST3,RRAS,SRA1
Estrogen Receptor Signaling	3.94	0.0732	1.877	ARG2,ATP5F1A,ATP5F1C,ATP5F1D,ATP5MC1,CCND1,CFL1,CFL2,CYC1,DDX5,FOS,FOXA1,HES1,HSP90AA1,JUN,KRAS,MYL6,RRAS,SDHC,SDHD,SOD2,SRA1,UQCRC2,UQCRFS1
Gluconeogenesis I	3.9	0.231	2.449	ALDOA,ENO1,GAPDH,MDH1,MDH2,ME1
Clathrin-mediated Endocytosis Signaling	3.89	0.0881	NaN	ACTB,ACTG1,AP1S1,AP2S1,APOE,ARPC1B,ARPC2,ARPC3,CLU,HSPA8,LDLR,LYZ,PON1,RAB11A,RBP4,TFRC,UBC
GADD45 Signaling	3.62	0.263	NaN	CCND1,CCND2,CDK1,GADD45B,GADD45G
Remodeling of Epithelial Adherens Junctions	3.58	0.132	NaN	ACTB,ACTG1,ARPC1B,ARPC2,ARPC3,NME1,TUBA1A,TUBA1B,TUBB
IL-10 Signaling	3.49	0.129	NaN	ARG2,CD14,FOS,IL33,IL6,JUN,MAPK13,NFKBIA,SOCS3
iNOS Signaling	3.33	0.156	0.816	Calm1 (includes others),CD14,FOS,IFNGR2,JUN,MAPK13,NFKBIA
Polyamine Regulation in Colon Cancer	3.3	0.227	NaN	AZIN1,KRAS,PSME1,PSME2,SAT1
Pyrimidine Deoxyribonucleotides De Novo Biosynthesis I	3.3	0.227	2.236	AK1,DTYMK,NME1,NME7,TYMS
IL-6 Signaling	3.21	0.0952	0.905	CD14,CEBPB,FOS,HSPB1,IL33,IL6,JUN,KRAS,MAPK13,NFKBIA,RRAS,SOCS3
Atherosclerosis Signaling	3.18	0.0945	NaN	APOE,CD36,CLU,ICAM1,IL33,IL6,LPL,LYZ,PLA2G1B,PLB1,PON1,RBP4
TCA Cycle II (Eukaryotic)	3.11	0.208	2.236	MDH1,MDH2,SDHB,SDHC,SDHD
LPS/IL-1 Mediated Inhibition of RXR Function	3.11	0.0756	1.342	ACSL4,ALDH2,ALDH6A1,APOE,CAT,CD14,CYP2B6,GSTA3,GSTM1,GSTM5,GSTP1,GSTT2/GSTT2B,IL33,IL4I1,JUN,MGST1,MGST3
Actin Cytoskeleton Signaling	3.07	0.0749	1.291	ACTB,ACTG1,ARPC1B,ARPC2,ARPC3,CD14,CFL1,CFL2,EZR,GNG12,KRAS,MYH14,MYH7,MYL6,MYLK,PFN1,RRAS
JAK/Stat Signaling	3.06	0.113	-0.333	CEBPB,CISH,FOS,IL6,JUN,KRAS,RRAS,SOCS2,SOCS3
Coronavirus Pathogenesis Pathway	3.05	0.0867	-0.277	CCND1,FOS,IL6,JUN,MAPK13,NFKBIA,NPM1,RPS2,RPS21,RPS27L,RPS28,RPS29,RPSA
ILK Signaling	3	0.0789	1.069	ACTB,ACTG1,CCND1,Cdc42,CFL1,CFL2,FOS,ILK,JUN,KRT18,MYH14,MYH7,MYL6,PPP1R14B,RHOB
Agranulocyte Adhesion and Diapedesis	2.96	0.0781	NaN	ACTB,ACTG1,C5,CCL20,CLDN4,CLDN7,Cxcl15,CXCL17,EZR,ICAM1,IL33,MYH14,MYH7,MYL6,PF4
Cdc42 Signaling	2.87	0.0795	1.897	ARPC1B,ARPC2,ARPC3,B2M,CFL1,CFL2,FOS,H2-T22,HLA-A,HLA-DMB,JUN,MAPK13,MYL6,MYLK
Virus Entry via Endocytic Pathways	2.87	0.098	NaN	ACTB,ACTG1,AP1S1,AP2S1,B2M,CD55,HLA-A,KRAS,RRAS,TFRC
Regulation of Actin-based Motility by Rho	2.83	0.0971	1.414	ACTB,ARPC1B,ARPC2,ARPC3,Cdc42,CFL1,MYL6,MYLK,PFN1,RHOB
Superoxide Radicals Degradation	2.82	0.375	NaN	CAT,SOD1,SOD2
RhoA Signaling	2.77	0.0894	2.714	ACTB,ACTG1,ARPC1B,ARPC2,ARPC3,CFL1,CFL2,EZR,MYL6,MYLK,PFN1
Unfolded protein response	2.75	0.125	-0.816	CALR,CEBPA,CEBPB,HSPA8,INSIG1,P4HB,PPP1R15A
Xenobiotic Metabolism General Signaling Pathway	2.74	0.0839	0	FTL,GCLC,GSTA3,GSTM1,GSTM5,GSTP1,GSTT2/GSTT2B,KRAS,MAPK13,MGST1,MGST3,RRAS
MIF Regulation of Innate Immunity	2.73	0.143	0	CD14,FOS,JUN,MIF,NFKBIA,PLA2G1B
Retinol Biosynthesis	2.68	0.14	-1.342	AKR1B10,CES1,DHRS3,ESD,LPL,RBP1
BAG2 Signaling Pathway	2.68	0.14	-0.816	ANXA2,CTSB,HSP90AA1,HSPA8,PSME1,PSME2
D-glucuronate Degradation I	2.54	0.667	NaN	AKR1A1,DCXR
Cell Cycle: G2/M DNA Damage Checkpoint Regulation	2.39	0.122	-2.236	CCNB2,CDK1,CKS1B,CKS2,RPRM,TOP2A
CD40 Signaling	2.38	0.108	-0.447	FCER2,FOS,ICAM1,JUN,MAPK13,NFKBIA,PTGS1
Kinetochore Metaphase Signaling Pathway	2.35	0.0891	0.707	BIRC5,CDC20,CDK1,CENPA,MAD2L1,PPP1CA,PPP1R14B,SPC24,SPC25
Hereditary Breast Cancer Signaling	2.33	0.0786	NaN	ACTB,BRD7,CCND1,CDK1,GADD45B,GADD45G,KRAS,NPM1,POLR2G,RRAS,UBC
CD28 Signaling in T Helper Cells	2.32	0.0826	1.134	ARPC1B,ARPC2,ARPC3,Calm1 (includes others),FOS,HLA-A,HLA-DMB,JUN,MALT1,NFKBIA
Interferon Signaling	2.3	0.139	0.447	IFITM2,IFNGR2,ISG15,PSMB8,PTPN2
Sumoylation Pathway	2.3	0.0874	0.816	Cdc42,CEBPA,FOS,JUN,NFKBIA,RAN,RHOB,SUMO2,UBE2I
Arginine Degradation I (Arginase Pathway)	2.25	0.5	NaN	ARG2,OAT
RhoGDI Signaling	2.17	0.0688	-1.508	ACTB,ACTG1,ARPC1B,ARPC2,ARPC3,CD44,Cdc42,CFL1,CFL2,EZR,GNG12,MYL6,RHOB
Oleate Biosynthesis II (Animals)	2.16	0.231	NaN	ALDH6A1,SCD,Scd2
IL-17A Signaling in Gastric Cells	2.15	0.16	NaN	CCL20,FOS,JUN,MAPK13
Tryptophan Degradation X (Mammalian, via Tryptamine)	2.15	0.16	NaN	AKR1A1,AKR1B10,ALDH2,IL4I1
Regulation of IL-2 Expression in Activated and Anergic T Lymphocytes	2.14	0.0889	NaN	Calm1 (includes others),FOS,JUN,KRAS,MALT1,NFKBIA,RRAS,TOB1
Germ Cell-Sertoli Cell Junction Signaling	2.11	0.0702	NaN	ACTB,ACTG1,Cdc42,CFL1,CFL2,ILK,KRAS,RHOB,RRAS,TUBA1A,TUBA1B,TUBB
Huntington's Disease Signaling	2.09	0.0633	-2.236	ATP5F1A,ATP5F1B,ATP5F1C,ATP5F1D,ATP5MC1,ATP5PF,CYCS,GNG12,HSPA8,JUN,POLR2G,PSME1,PSME2,SDHB,UBC
Lipid Antigen Presentation by CD1	2.08	0.154	NaN	AP2S1,B2M,CALR,PSAP
Glycolysis I	2.08	0.154	2	ALDOA,ENO1,GAPDH,TPI1
RAR Activation	2.08	0.067	NaN	ACTB,AKR1B10,BRD7,DHRS3,DHRS4,DUSP1,FOS,JUN,MAPK13,PNRC1,RBP1,RBP4,SRA1
Toll-like Receptor Signaling	2.01	0.0921	1.342	CD14,FOS,IL33,JUN,MAPK13,NFKBIA,UBC
Pyrimidine Ribonucleotides Interconversion	2.01	0.119	1.342	AK1,CTPS1,DDX3X,NME1,NME7
Oncostatin M Signaling	1.97	0.116	1	CHI3L1,EPAS1,KRAS,RRAS,TIMP3
Iron homeostasis signaling pathway	1.95	0.073	NaN	ATP6V0E1,ATP6V1C2,ATP6V1G1,ATP6V1G3,CYBRD1,EPAS1,FTL,HP,IL6,TFRC
Pyrimidine Ribonucleotides De Novo Biosynthesis	1.93	0.114	1.342	AK1,CTPS1,DDX3X,NME1,NME7
p53 Signaling	1.92	0.0816	NaN	BIRC5,CCND1,CCND2,GADD45B,GADD45G,JUN,RPRM,ST13
Role of PKR in Interferon Induction and Antiviral Response	1.92	0.0763	0.333	CYCS,FOS,HSP90AA1,HSPA8,IFNGR2,JUN,MAPK13,NFKBIA,NPM1
Glutaryl-CoA Degradation	1.9	0.188	NaN	HADH,HSD17B10,PARK7
Parkinson's Signaling	1.9	0.188	NaN	CYCS,MAPK13,PARK7
Chemokine Signaling	1.9	0.0875	0.378	Calm1 (includes others),CFL1,FOS,JUN,KRAS,MAPK13,RRAS
Prolactin Signaling	1.87	0.0864	0	CEBPB,FOS,JUN,KRAS,RRAS,SOCS2,SOCS3
Actin Nucleation by ARP-WASP Complex	1.87	0.0864	1.633	ARPC1B,ARPC2,ARPC3,Cdc42,KRAS,RHOB,RRAS
Arginine Degradation VI (Arginase 2 Pathway)	1.87	0.333	NaN	ARG2,OAT
Senescence Pathway	1.87	0.0582	0	Calm1 (includes others),CAT,CCNB2,CCND1,CDK1,CEBPB,GADD45B,GADD45G,IL6,JUN,KRAS,PPP1CA,RRAS,SOD2,YPEL3,ZFP36L1
Rac Signaling	1.86	0.0744	2.333	ARPC1B,ARPC2,ARPC3,CD44,CFL1,CFL2,JUN,KRAS,RRAS
Signaling by Rho Family GTPases	1.85	0.0593	1.508	ACTB,ACTG1,ARPC1B,ARPC2,ARPC3,Cdc42,CFL1,CFL2,EZR,FOS,GNG12,JUN,MYL6,MYLK,RHOB
Neuroinflammation Signaling Pathway	1.85	0.0567	1.291	APP,B2M,BIRC5,BIRC6,FOS,GLUL,HLA-A,HLA-DMB,ICAM1,IFNGR2,IL6,JUN,MAPK13,PLA2G1B,S100G,SLC1A3,SOD2
HMGB1 Signaling	1.82	0.0667	1	Cdc42,FOS,ICAM1,IFNGR2,IL33,IL6,JUN,KRAS,MAPK13,RHOB,RRAS
LPS-stimulated MAPK Signaling	1.82	0.0843	1.134	CD14,FOS,JUN,KRAS,MAPK13,NFKBIA,RRAS
Hepatic Fibrosis Signaling Pathway	1.81	0.0532	0.894	BAMBI,Calm1 (includes others),CCND1,Cdc42,CEBPB,FOS,FTL,ICAM1,IL33,JUN,KRAS,MAPK13,MYL6,MYLK,NFKBIA,RHOB,RRAS,SDHB,SOD2,TFRC
CCR3 Signaling in Eosinophils	1.79	0.0726	1	Calm1 (includes others),CFL1,CFL2,GNG12,KRAS,MAPK13,MYLK,PLA2G1B,RRAS
Xenobiotic Metabolism CAR Signaling Pathway	1.79	0.0635	-1.732	ALDH2,ALDH6A1,CYP2B6,GSTA3,GSTM1,GSTM5,GSTP1,GSTT2/GSTT2B,HSP90AA1,MGST1,MGST3,SRA1
Tight Junction Signaling	1.77	0.0655	NaN	ACTB,ACTG1,CEBPA,CLDN4,CLDN7,FOS,JUN,MYH14,MYH7,MYL6,MYLK
4-1BB Signaling in T Lymphocytes	1.77	0.125	NaN	JUN,MAPK13,NFKBIA,TNFRSF9
Integrin Signaling	1.76	0.061	1.508	ACTB,ACTG1,ARPC1B,ARPC2,ARPC3,Cdc42,ILK,KRAS,MYLK,PFN1,RHOB,RRAS,TSPAN1
PPAR Signaling	1.76	0.0762	0	FOS,HSP90AA1,IL33,JUN,KRAS,NFKBIA,RRAS,SRA1
FXR/RXR Activation	1.75	0.0714	NaN	APOE,C3,CLU,FASN,FOXA1,IL33,LPL,PON1,RBP4
Aspartate Degradation II	1.73	0.286	NaN	MDH1,MDH2
Leukocyte Extravasation Signaling	1.72	0.0622	3.162	ACTB,ACTG1,CD44,CLDN4,CLDN7,CYBA,EZR,ICAM1,MAPK13,MYL6,RAP1GAP,TIMP3
Sertoli Cell-Sertoli Cell Junction Signaling	1.71	0.0619	NaN	ACTB,ACTG1,CLDN4,CLDN7,ILK,JUN,KRAS,MAPK13,RRAS,TUBA1A,TUBA1B,TUBB
Granzyme A Signaling	1.69	0.158	NaN	H1-0,HMGB2,NME1
Inhibition of Angiogenesis by TSP1	1.68	0.118	0	CD36,CD47,JUN,MAPK13
MIF-mediated Glucocorticoid Regulation	1.68	0.118	1	CD14,MIF,NFKBIA,PLA2G1B
Retinoate Biosynthesis I	1.68	0.118	0	AKR1B10,DHRS3,DHRS4,RBP1
UVC-Induced MAPK Signaling	1.67	0.098	0.447	FOS,JUN,KRAS,MAPK13,RRAS
Noradrenaline and Adrenaline Degradation	1.63	0.114	1	AKR1A1,ALDH2,DHRS4,IL4I1
Type I Diabetes Mellitus Signaling	1.63	0.0721	1.633	CYCS,HLA-A,HLA-DMB,IFNGR2,MAPK13,NFKBIA,SOCS2,SOCS3
The Visual Cycle	1.63	0.15	NaN	AKR1B10,DHRS3,RBP1
IL-8 Signaling	1.62	0.06	0.632	CCND1,CCND2,Cdc42,CSTB,FOS,GNG12,ICAM1,JUN,KRAS,LASP1,RHOB,RRAS
Salvage Pathways of Pyrimidine Deoxyribonucleotides	1.62	0.25	NaN	APOBEC3B,TK1
IL-12 Signaling and Production in Macrophages	1.61	0.0677	NaN	APOE,CEBPB,CLU,FOS,JUN,LYZ,MAPK13,PON1,RBP4
Putrescine Degradation III	1.57	0.143	NaN	ALDH2,IL4I1,SAT1
Glioma Invasiveness Signaling	1.57	0.0822	1.342	CD44,Cdc42,KRAS,RHOB,RRAS,TIMP3
Fcγ Receptor-mediated Phagocytosis in Macrophages and Monocytes	1.55	0.0745	2.646	ACTB,ACTG1,ARPC1B,ARPC2,ARPC3,EZR,RAB11A
Estrogen-Dependent Breast Cancer Signaling	1.55	0.0811	0.447	CCND1,FOS,HSD17B10,JUN,KRAS,RRAS
fMLP Signaling in Neutrophils	1.53	0.069	1.89	ARPC1B,ARPC2,ARPC3,Calm1 (includes others),GNG12,KRAS,NFKBIA,RRAS
Sucrose Degradation V (Mammalian)	1.52	0.222	NaN	ALDOA,TPI1
Citrulline Biosynthesis	1.52	0.222	NaN	ARG2,OAT
Acetyl-CoA Biosynthesis III (from Citrate)	1.5	1	NaN	ACLY
Glutamine Biosynthesis I	1.5	1	NaN	GLUL
Sorbitol Degradation I	1.5	1	NaN	SORD
Histamine Biosynthesis	1.5	1	NaN	HDC
ATM Signaling	1.49	0.0722	-1	CCNB2,CDK1,GADD45B,GADD45G,JUN,MAPK13,NFKBIA
Tryptophan Degradation III (Eukaryotic)	1.47	0.13	NaN	HADH,HSD17B10,PARK7
VDR/RXR Activation	1.45	0.0769	NaN	CD14,CEBPA,CEBPB,HES1,IGFBP6,S100G
April Mediated Signaling	1.45	0.1	-1	FOS,JUN,MAPK13,NFKBIA
Regulation of eIF4 and p70S6K Signaling	1.44	0.0602	NaN	EIF1AY,KRAS,MAPK13,RPS2,RPS21,RPS27L,RPS28,RPS29,RPSA,RRAS
Prostanoid Biosynthesis	1.43	0.2	NaN	PTGES,PTGS1
Tumoricidal Function of Hepatic Natural Killer Cells	1.42	0.125	NaN	CYCS,ICAM1,SERPINB9
B Cell Activating Factor Signaling	1.41	0.0976	NaN	FOS,JUN,MAPK13,NFKBIA
Mechanisms of Viral Exit from Host Cells	1.41	0.0976	NaN	ACTB,ACTG1,CHMP2A,CHMP4B
Estrogen Biosynthesis	1.41	0.0976	-1	CYP2B6,CYP2F1,HSD17B10,POR
IL-17 Signaling	1.4	0.075	NaN	CEBPB,IL6,JUN,KRAS,MAPK13,RRAS
Induction of Apoptosis by HIV1	1.38	0.082	1.342	CYCS,NFKBIA,SLC25A3,SLC25A4,SLC25A5
Role of JAK family kinases in IL-6-type Cytokine Signaling	1.37	0.12	NaN	IL6,MAPK13,SOCS3
Bupropion Degradation	1.37	0.12	NaN	CYP2B6,CYP2F1,POR
γ-glutamyl Cycle	1.35	0.182	NaN	ANPEP,GCLC
GDP-glucose Biosynthesis	1.35	0.182	NaN	HK2,PGM2
Granulocyte Adhesion and Diapedesis	1.35	0.0581	NaN	C5,CCL20,CLDN4,CLDN7,Cxcl15,CXCL17,EZR,ICAM1,IL33,PF4
IGF-1 Signaling	1.35	0.0673	0	FOS,IGFBP6,JUN,KRAS,RRAS,SOCS2,SOCS3
TR/RXR Activation	1.32	0.0714	NaN	ENO1,FASN,HP,LDLR,ME1,UCP2
T Cell Receptor Signaling	1.31	0.066	NaN	Calm1 (includes others),FOS,JUN,KRAS,MALT1,NFKBIA,RRAS

### Sheet: KO HDM vs WT HDM all cells
Ingenuity Canonical Pathways	-log(p-value)	Ratio	z-score	Molecules
Glucocorticoid Receptor Signaling	6.93	0.0238	NaN	ANXA1,CDKN1A,DUSP1,HP,HSPA5,HSPA8,KRT18,KRT19,KRT7,SCGB1A1,SLPI
Protein Ubiquitination Pathway	4.76	0.0256	NaN	DNAJA1,DNAJB9,HLA-A,HSPA5,HSPA8,PSMB8,UBE2C
Unfolded protein response	4.62	0.0714	NaN	DNAJB9,HSPA5,HSPA8,XBP1
Aldosterone Signaling in Epithelial Cells	3.95	0.0316	NaN	DNAJA1,DNAJB9,DUSP1,HSPA5,HSPA8
Interferon Signaling	3.77	0.0833	NaN	IFITM3,ISG15,PSMB8
BAG2 Signaling Pathway	3.54	0.0698	NaN	CDKN1A,HSPA5,HSPA8
Endoplasmic Reticulum Stress Pathway	2.75	0.0952	NaN	HSPA5,XBP1
Antigen Presentation Pathway	2.22	0.0513	NaN	HLA-A,PSMB8
Adipogenesis pathway	2.12	0.0224	NaN	SOX9,TXNIP,XBP1
D-glucuronate Degradation I	2.05	0.333	NaN	DCXR
Trans, trans-farnesyl Diphosphate Biosynthesis	1.83	0.2	NaN	FDPS
SPINK1 General Cancer Pathway	1.74	0.029	NaN	Mt1,Mt2
NRF2-mediated Oxidative Stress Response	1.72	0.0159	NaN	ACTG1,DNAJA1,DNAJB9
Agranulocyte Adhesion and Diapedesis	1.7	0.0156	NaN	ACTG1,CXCL2,CXCL6
Caveolar-mediated Endocytosis Signaling	1.69	0.0274	NaN	ACTG1,HLA-A
Clathrin-mediated Endocytosis Signaling	1.69	0.0155	NaN	ACTG1,CLU,HSPA8
Phosphatidylcholine Biosynthesis I	1.68	0.143	NaN	CHKA
Natural Killer Cell Signaling	1.67	0.0152	NaN	HLA-A,HSPA5,HSPA8
HIF1α Signaling	1.63	0.0146	NaN	CDKN1A,HSPA5,HSPA8
HER-2 Signaling in Breast Cancer	1.58	0.0238	NaN	AREG,CDKN1A
Phosphatidylethanolamine Biosynthesis II	1.58	0.111	NaN	CHKA
Crosstalk between Dendritic Cells and Natural Killer Cells	1.53	0.0225	NaN	ACTG1,HLA-A
Virus Entry via Endocytic Pathways	1.43	0.0196	NaN	ACTG1,HLA-A
Role of IL-17A in Psoriasis	1.42	0.0769	NaN	CXCL6
Oleate Biosynthesis II (Animals)	1.42	0.0769	NaN	SCD
Neuregulin Signaling	1.4	0.019	NaN	AREG,ERRFI1
Acyl-CoA Hydrolysis	1.39	0.0714	NaN	ACOT7
Role of PKR in Interferon Induction and Antiviral Response	1.31	0.0169	NaN	HSPA5,HSPA8
p38 MAPK Signaling	1.31	0.0169	NaN	DUSP1,H3-3A/H3-3B

### Sheet: KO HDM vs WT Sal all cells
Ingenuity Canonical Pathways	-log(p-value)	Ratio	z-score	Molecules
Oxidative Phosphorylation	62.5	0.569	7.62	Atp5e,ATP5F1A,ATP5F1B,ATP5F1C,ATP5F1D,ATP5MC1,ATP5MC2,ATP5MC3,ATP5MF,ATP5MG,ATP5PD,ATP5PF,ATP5PO,COX5A,COX6A1,COX6A2,COX6B1,COX6B2,Cox6c,COX7A2,COX7B,COX8A,CYC1,CYCS,NDUFA1,NDUFA10,NDUFA11,NDUFA12,NDUFA13,NDUFA2,NDUFA3,NDUFA4,NDUFA5,NDUFA7,NDUFA8,NDUFA9,NDUFAB1,NDUFB11,NDUFB2,NDUFB3,NDUFB5,NDUFB6,NDUFB7,NDUFB8,NDUFB9,NDUFS3,NDUFS4,NDUFS6,NDUFS7,NDUFS8,NDUFV2,NDUFV3,SDHB,SDHC,SDHD,UQCR10,UQCR11,UQ…
Mitochondrial Dysfunction	58.9	0.415	NaN	Atp5e,ATP5F1A,ATP5F1B,ATP5F1C,ATP5F1D,ATP5MC1,ATP5MC2,ATP5MC3,ATP5MF,ATP5MG,ATP5PD,ATP5PF,ATP5PO,CAT,COX5A,COX6A1,COX6A2,COX6B1,COX6B2,Cox6c,COX7A2,COX7B,COX8A,CYC1,CYCS,GPX4,HSD17B10,NDUFA1,NDUFA10,NDUFA11,NDUFA12,NDUFA13,NDUFA2,NDUFA3,NDUFA4,NDUFA5,NDUFA7,NDUFA8,NDUFA9,NDUFAB1,NDUFB11,NDUFB2,NDUFB3,NDUFB5,NDUFB6,NDUFB7,NDUFB8,NDUFB9,NDUFS3,NDUFS4,NDUFS6,NDUFS7,NDUFS8,NDUFV2,NDUFV3,PARK7,PINK1,P…
Sirtuin Signaling Pathway	34.7	0.223	-3.244	ACADL,ACLY,ADAM10,ARG2,ATP5F1A,ATP5F1B,ATP5F1C,ATP5F1D,ATP5MC1,ATP5PF,BAX,CYC1,EPAS1,GABARAPL1,GADD45B,GADD45G,H1-0,H3-3A/H3-3B,JUN,LDHA,NDUFA1,NDUFA10,NDUFA11,NDUFA12,NDUFA13,NDUFA2,NDUFA3,NDUFA4,NDUFA5,NDUFA7,NDUFA8,NDUFA9,NDUFAB1,NDUFB11,NDUFB2,NDUFB3,NDUFB5,NDUFB6,NDUFB7,NDUFB8,NDUFB9,NDUFS3,NDUFS4,NDUFS6,NDUFS7,NDUFS8,NDUFV2,NDUFV3,POLR1C,SCNN1A,SDHB,SDHC,SDHD,SLC25A4,SLC25A5,SOD1,SOD2,SREBF…
Protein Ubiquitination Pathway	11.9	0.132	NaN	B2M,CDC20,DNAJC15,HLA-A,HSPA8,HSPB1,HSPB6,NEDD4L,PSMA1,PSMA2,PSMA3,PSMA4,PSMA5,PSMA6,PSMA7,PSMB1,PSMB10,PSMB2,PSMB3,PSMB4,PSMB5,PSMB6,PSMB7,PSMB8,PSMB9,PSMD14,PSMD8,PSME1,PSME2,UBC,UBE2A,UBE2C,UBE2I,UBE2L3,UBE2N,UBE2S
NRF2-mediated Oxidative Stress Response	8.47	0.132	0	ACTB,ACTG1,AKR1A1,ATF4,CAT,DNAJC15,FOS,FTL,GCLC,GSTA3,GSTM5,GSTP1,GSTT2/GSTT2B,HERPUD1,JUN,JUNB,JUND,MGST1,MGST3,PPIB,PRDX1,RAP1B,RRAS,SOD1,SOD2
Phagosome Maturation	7.61	0.139	NaN	ATP6V0D1,ATP6V0E1,ATP6V1C2,ATP6V1G1,ATP6V1G3,B2M,CALR,CTSB,CTSC,CTSH,CTSV,CTSZ,DYNLL1,DYNLRB1,DYNLRB2,HLA-A,PRDX1,PRDX2,PRDX6,TUBA1A,TUBB
EIF2 Signaling	7.58	0.116	-0.5	ACTB,ATF3,ATF4,CCND1,EIF1AY,EIF2S2,PPP1CA,PPP1R15A,RAP1B,RPL10,RPL14,RPL21,RPL30,Rpl36a,RPL37,RPL5,RPL7,RPS15,RPS2,RPS21,RPS27L,RPS28,RPS29,RPSA,RRAS,SREBF1
Glucocorticoid Receptor Signaling	7.55	0.0866	NaN	ACTB,ANXA1,ARG2,ATP5F1A,ATP5F1C,ATP5F1D,ATP5MC1,BRD7,CEBPA,CYC1,DUSP1,FKBP4,FOS,GJA1,HP,HSPA8,ICAM1,JUN,KRT18,KRT19,KRT7,KRT8,MAPK13,NFKBIA,PC,PLA2G1B,POLR2G,POLR2L,RAP1B,RRAS,SCGB1A1,SDHC,SDHD,SLPI,SRA1,TAF10,UBE2I,UQCRC2,UQCRFS1,YWHAH
Glutathione Redox Reactions I	6.22	0.333	0.707	GPX1,GPX4,GSTP1,Gstt1,GSTT2/GSTT2B,MGST1,MGST3,PRDX6
LXR/RXR Activation	5.65	0.132	-0.905	APOE,ARG2,C3,CD14,CD36,CLU,FASN,HADH,IL33,ITIH4,LDLR,LPL,LYZ,PON1,SCD,SREBF1
Estrogen Receptor Signaling	5.36	0.0854	1.89	ARG2,ATF4,ATP5F1A,ATP5F1C,ATP5F1D,ATP5MC1,CCND1,CFL1,CFL2,CYC1,DDX5,FOS,FOXA1,GNG5,HES1,JUN,MYL12A,MYL6,PDIA3,RAP1B,RHOA,RRAS,SDHC,SDHD,SOD2,SRA1,UQCRC2,UQCRFS1
Glutathione-mediated Detoxification	5.17	0.25	-0.707	ANPEP,GSTA3,GSTM5,GSTP1,Gstt1,GSTT2/GSTT2B,MGST1,MGST3
Apelin Adipocyte Signaling Pathway	4.84	0.146	0.577	APLN,CAT,GPX1,GPX4,GSTP1,Gstt1,GSTT2/GSTT2B,MAPK13,MGST1,MGST3,PRDX6,SOD1
Hypoxia Signaling in the Cardiovascular System	4.55	0.149	0	ATF4,JUN,LDHA,NFKBIA,P4HB,UBE2A,UBE2C,UBE2I,UBE2L3,UBE2N,UBE2S
Antigen Presentation Pathway	4.49	0.205	NaN	B2M,CALR,HLA-A,PDIA3,PSMB5,PSMB6,PSMB8,PSMB9
Coronavirus Pathogenesis Pathway	4.45	0.107	0	ATF4,BAX,CCND1,EEF1A1,FOS,JUN,MAPK13,NFKBIA,NPM1,RPS15,RPS2,RPS21,RPS27L,RPS28,RPS29,RPSA
Production of Nitric Oxide and Reactive Oxygen Species in Macrophages	4.27	0.0952	-0.5	APOE,ARG2,CAT,Cdc42,CLU,CYBA,FOS,IFNGR2,JUN,LYZ,MAPK13,NFKBIA,PON1,PPP1CA,PPP1R14B,RAP1B,RHOA,RHOB
Pyrimidine Deoxyribonucleotides De Novo Biosynthesis I	4.23	0.273	2.449	DTYMK,DUT,NME1,NME2,NME7,TYMS
Aryl Hydrocarbon Receptor Signaling	4.13	0.105	-1.342	ALDH1A1,ALDH2,ALDH6A1,BAX,CCND1,CCND2,FOS,GSTA3,GSTM5,GSTP1,GSTT2/GSTT2B,HSPB1,JUN,MGST1,MGST3
Huntington's Disease Signaling	3.93	0.0844	-1.89	ATF4,ATP5F1A,ATP5F1B,ATP5F1C,ATP5F1D,ATP5MC1,ATP5PF,BAX,CYCS,GNG12,GNG5,HSPA8,JUN,POLR2G,POLR2L,PSME1,PSME2,SDHB,UBC,UBE2S
Regulation of Actin-based Motility by Rho	3.85	0.117	2.53	ACTB,ACTR3,ARPC1B,ARPC2,ARPC3,Cdc42,CFL1,MYL12A,MYL6,PFN1,RHOA,RHOB
Gluconeogenesis I	3.79	0.231	2.449	ALDOA,ENO1,GAPDH,MDH1,MDH2,ME1
Cell Cycle: G2/M DNA Damage Checkpoint Regulation	3.75	0.163	-1.633	CCNB2,CDK1,CKS1B,CKS2,RPRM,SFN,TOP2A,YWHAH
Xenobiotic Metabolism PXR Signaling Pathway	3.68	0.0885	-1.213	ALDH1A1,ALDH2,ALDH6A1,CAT,CES1,CITED2,CYP2B6,GSTA3,GSTM5,GSTP1,GSTT2/GSTT2B,IL4I1,MGST1,MGST3,PPP1CA,PPP1R14B,SRA1
Clathrin-mediated Endocytosis Signaling	3.65	0.0881	NaN	ACTB,ACTG1,ACTR3,AP1S1,AP2S1,APOE,ARPC1B,ARPC2,ARPC3,CLU,HSPA8,LDLR,LYZ,PON1,RAB11A,TFRC,UBC
GADD45 Signaling	3.53	0.263	NaN	CCND1,CCND2,CDK1,GADD45B,GADD45G
Remodeling of Epithelial Adherens Junctions	3.44	0.132	2	ACTB,ACTG1,ACTR3,ARPC1B,ARPC2,ARPC3,NME1,TUBA1A,TUBB
Unfolded protein response	3.34	0.143	-1.134	ATF4,CALR,CEBPA,HSPA8,INSIG1,P4HB,PPP1R15A,SREBF1
Xenobiotic Metabolism AHR Signaling Pathway	3.33	0.118	-1.897	ALDH1A1,ALDH2,ALDH6A1,GSTA3,GSTM5,GSTP1,GSTT2/GSTT2B,MGST1,MGST3,PON1
LPS/IL-1 Mediated Inhibition of RXR Function	3.32	0.08	1.633	ACSL4,ALDH1A1,ALDH2,ALDH6A1,APOE,CAT,CD14,CYP2B6,GSTA3,GSTM5,GSTP1,GSTT2/GSTT2B,IL33,IL4I1,JUN,MGST1,MGST3,SREBF1
RhoGDI Signaling	3.28	0.0847	-1.941	ACTB,ACTG1,ACTR3,ARPC1B,ARPC2,ARPC3,CD44,Cdc42,CFL1,CFL2,GNG12,GNG5,MYL12A,MYL6,RHOA,RHOB
ILK Signaling	3.25	0.0842	1.291	ACTB,ACTG1,ATF4,CCND1,Cdc42,CFL1,CFL2,FOS,ILK,JUN,KRT18,MYH14,MYL6,PPP1R14B,RHOA,RHOB
Sumoylation Pathway	3.24	0.107	0	Cdc42,CEBPA,FOS,JUN,NFKBIA,RAN,RHOA,RHOB,SERBP1,SUMO2,UBE2I
iNOS Signaling	3.21	0.156	0.816	Calm1 (includes others),CD14,FOS,IFNGR2,JUN,MAPK13,NFKBIA
Oleate Biosynthesis II (Animals)	3.19	0.308	-2	ALDH6A1,FADS1,SCD,Scd2
Integrin Signaling	3.16	0.0798	2.673	ACTB,ACTG1,ACTR3,ARF4,ARPC1B,ARPC2,ARPC3,Cdc42,ILK,MYL12A,PFN1,RAP1B,RHOA,RHOB,RRAS,TSPAN1,TSPAN4
Hereditary Breast Cancer Signaling	3.14	0.0929	NaN	ACTB,BRD7,CCND1,CDK1,GADD45B,GADD45G,NPM1,POLR2G,POLR2L,RAP1B,RRAS,SFN,UBC
RhoA Signaling	3.13	0.0976	3.464	ACTB,ACTG1,ACTR3,ARPC1B,ARPC2,ARPC3,CFL1,CFL2,MYL12A,MYL6,PFN1,RHOA
TCA Cycle II (Eukaryotic)	3.02	0.208	2.236	MDH1,MDH2,SDHB,SDHC,SDHD
Tryptophan Degradation X (Mammalian, via Tryptamine)	2.94	0.2	0	AKR1A1,AKR1B10,ALDH1A1,ALDH2,IL4I1
Actin Nucleation by ARP-WASP Complex	2.88	0.111	2.121	ACTR3,ARPC1B,ARPC2,ARPC3,Cdc42,RAP1B,RHOA,RHOB,RRAS
Xenobiotic Metabolism Signaling	2.87	0.0697	NaN	ALDH1A1,ALDH2,ALDH6A1,CAT,CES1,CITED2,CYP2B6,FTL,GCLC,GSTA3,GSTM5,GSTP1,GSTT2/GSTT2B,IL4I1,MAPK13,MGST1,MGST3,RAP1B,RRAS,SRA1
Actin Cytoskeleton Signaling	2.85	0.0749	2.5	ACTB,ACTG1,ACTR3,ARPC1B,ARPC2,ARPC3,CD14,CFL1,CFL2,GNG12,MYH14,MYL12A,MYL6,PFN1,RAP1B,RHOA,RRAS
Epithelial Adherens Junction Signaling	2.81	0.0855	NaN	ACTB,ACTG1,ACTR3,ARPC1B,ARPC2,ARPC3,MYH14,MYL6,RAP1B,RHOA,RRAS,TUBA1A,TUBB
Superoxide Radicals Degradation	2.76	0.375	NaN	CAT,SOD1,SOD2
PI3K Signaling in B Lymphocytes	2.7	0.087	0.905	ATF3,ATF4,C3,Calm1 (includes others),CD81,FOS,JUN,MALT1,NFKBIA,PDIA3,RAP1B,RRAS
IL-10 Signaling	2.69	0.114	NaN	ARG2,CD14,FOS,IL33,JUN,MAPK13,NFKBIA,SOCS3
Cdc42 Signaling	2.68	0.0795	2.111	ACTR3,ARPC1B,ARPC2,ARPC3,B2M,CFL1,CFL2,FOS,H2-T22,HLA-A,JUN,MAPK13,MYL12A,MYL6
Rac Signaling	2.67	0.0909	2.714	ACTR3,ARPC1B,ARPC2,ARPC3,CD44,CFL1,CFL2,JUN,RAP1B,RHOA,RRAS
IGF-1 Signaling	2.65	0.0962	0	FOS,IGFBP6,IGFBP7,JUN,RAP1B,RRAS,SFN,SOCS2,SOCS3,YWHAH
MIF Regulation of Innate Immunity	2.63	0.143	0	CD14,FOS,JUN,MIF,NFKBIA,PLA2G1B
Acute Phase Response Signaling	2.6	0.0778	0.832	C3,FOS,FTL,HP,IL33,ITIH4,JUN,MAPK13,NFKBIA,RAP1B,RRAS,SOCS2,SOCS3,SOD2
BAG2 Signaling Pathway	2.58	0.14	-0.816	ANXA2,CTSB,HSPA8,PINK1,PSME1,PSME2
FXR/RXR Activation	2.53	0.0873	NaN	APOE,C3,CLU,FASN,FOXA1,IL33,ITIH4,LPL,PON1,SREBF1,VLDLR
Signaling by Rho Family GTPases	2.36	0.0672	1.732	ACTB,ACTG1,ACTR3,ARPC1B,ARPC2,ARPC3,Cdc42,CFL1,CFL2,FOS,GNG12,GNG5,JUN,MYL12A,MYL6,RHOA,RHOB
Putrescine Degradation III	2.36	0.19	0	ALDH1A1,ALDH2,IL4I1,SAT1
Chemokine Signaling	2.33	0.1	0.707	Calm1 (includes others),CFL1,FOS,JUN,MAPK13,RAP1B,RHOA,RRAS
fMLP Signaling in Neutrophils	2.31	0.0862	2.333	ACTR3,ARPC1B,ARPC2,ARPC3,Calm1 (includes others),GNG12,GNG5,NFKBIA,RAP1B,RRAS
p53 Signaling	2.31	0.0918	NaN	BAX,BIRC5,CCND1,CCND2,GADD45B,GADD45G,JUN,RPRM,SFN
Polyamine Regulation in Colon Cancer	2.28	0.182	NaN	AZIN1,PSME1,PSME2,SAT1
CD40 Signaling	2.27	0.108	-0.447	FCER2,FOS,ICAM1,JUN,MAPK13,NFKBIA,PTGS1
IL-17A Signaling in Fibroblasts	2.27	0.143	NaN	FOS,JUN,LCN2,MAPK13,NFKBIA
Noradrenaline and Adrenaline Degradation	2.27	0.143	0.447	AKR1A1,ALDH1A1,ALDH2,DHRS4,IL4I1
Role of PKR in Interferon Induction and Antiviral Response	2.26	0.0847	-0.333	ATF3,BAX,CYCS,FOS,HSPA8,IFNGR2,JUN,MAPK13,NFKBIA,NPM1
Kinetochore Metaphase Signaling Pathway	2.22	0.0891	0.707	BIRC5,CDC20,CDK1,CENPA,MAD2L1,PPP1CA,PPP1R14B,SPC24,SPC25
Glutathione Redox Reactions II	2.21	0.5	NaN	GLRX,PDIA3
Arginine Degradation I (Arginase Pathway)	2.21	0.5	NaN	ARG2,OAT
TR/RXR Activation	2.2	0.0952	NaN	ENO1,FASN,HP,KLF9,LDLR,ME1,SREBF1,UCP2
Virus Entry via Endocytic Pathways	2.19	0.0882	NaN	ACTB,ACTG1,AP1S1,AP2S1,B2M,HLA-A,RAP1B,RRAS,TFRC
IL-8 Signaling	2.19	0.07	0.577	BAX,CCND1,CCND2,Cdc42,CSTB,FOS,GNG12,GNG5,ICAM1,JUN,RAP1B,RHOA,RHOB,RRAS
CD28 Signaling in T Helper Cells	2.18	0.0826	1.414	ACTR3,ARPC1B,ARPC2,ARPC3,Calm1 (includes others),FOS,HLA-A,JUN,MALT1,NFKBIA
Hepatic Fibrosis Signaling Pathway	2.17	0.0585	1.706	ATF4,BAMBI,Calm1 (includes others),CCND1,Cdc42,FOS,FTL,ICAM1,IL33,JUN,KLF9,MAPK13,MYL12A,MYL6,NFKBIA,RAP1B,RHOA,RHOB,RRAS,SDHB,SOD2,TFRC
Tumoricidal Function of Hepatic Natural Killer Cells	2.14	0.167	NaN	BAX,CYCS,ICAM1,SERPINB9
Xenobiotic Metabolism General Signaling Pathway	2.12	0.0769	0.302	FTL,GCLC,GSTA3,GSTM5,GSTP1,GSTT2/GSTT2B,MAPK13,MGST1,MGST3,RAP1B,RRAS
CCR3 Signaling in Eosinophils	2.11	0.0806	1	Calm1 (includes others),CFL1,CFL2,GNG12,GNG5,MAPK13,PLA2G1B,RAP1B,RHOA,RRAS
IL-17A Signaling in Gastric Cells	2.08	0.16	NaN	CCL20,FOS,JUN,MAPK13
HMGB1 Signaling	2.07	0.0727	1.265	AGER,Cdc42,FOS,ICAM1,IFNGR2,IL33,JUN,MAPK13,RAP1B,RHOA,RHOB,RRAS
IL-6 Signaling	2.06	0.0794	1	CD14,FOS,HSPB1,IL33,JUN,MAPK13,NFKBIA,RAP1B,RRAS,SOCS3
Regulation of eIF4 and p70S6K Signaling	2.06	0.0723	NaN	EIF1AY,EIF2S2,MAPK13,RAP1B,RPS15,RPS2,RPS21,RPS27L,RPS28,RPS29,RPSA,RRAS
14-3-3-mediated Signaling	2.04	0.0787	1.134	BAX,FOS,JUN,PDIA3,RAP1B,RRAS,SFN,TUBA1A,TUBB,YWHAH
Atherosclerosis Signaling	2.04	0.0787	NaN	APOE,CD36,CLU,ICAM1,IL33,LPL,LYZ,PLA2G1B,PLB1,PON1
CXCR4 Signaling	2.04	0.0719	1	Cdc42,EGR1,FOS,GNG12,GNG5,JUN,MYL12A,MYL6,RAP1B,RHOA,RHOB,RRAS
Regulation of IL-2 Expression in Activated and Anergic T Lymphocytes	2.02	0.0889	NaN	Calm1 (includes others),FOS,JUN,MALT1,NFKBIA,RAP1B,RRAS,TOB1
Lipid Antigen Presentation by CD1	2.01	0.154	NaN	AP2S1,B2M,CALR,PDIA3
Ephrin Receptor Signaling	2.01	0.0688	2.887	ACTR3,ADAM10,ARPC1B,ARPC2,ARPC3,ATF4,CFL1,CFL2,GNG12,GNG5,RAP1B,RHOA,RRAS
Glioma Invasiveness Signaling	2	0.0959	1.633	CD44,Cdc42,RAP1B,RHOA,RHOB,RRAS,TIMP3
Estrogen-Dependent Breast Cancer Signaling	1.97	0.0946	0	ATF4,CCND1,FOS,HSD17B10,JUN,RAP1B,RRAS
Germ Cell-Sertoli Cell Junction Signaling	1.96	0.0702	NaN	ACTB,ACTG1,Cdc42,CFL1,CFL2,ILK,RAP1B,RHOA,RHOB,RRAS,TUBA1A,TUBB
Agranulocyte Adhesion and Diapedesis	1.95	0.0677	NaN	ACTB,ACTG1,CCL20,CLDN4,CLDN7,Cxcl15,CXCL17,ICAM1,IL33,MYH14,MYL6,PF4,SDC4
Leukocyte Extravasation Signaling	1.94	0.0674	3.317	ACTB,ACTG1,CD44,CLDN4,CLDN7,CYBA,ICAM1,MAPK13,MYL6,RAP1B,RAP1GAP,RHOA,TIMP3
Pyrimidine Ribonucleotides Interconversion	1.93	0.119	1.342	CTPS1,DDX3X,NME1,NME2,NME7
RAR Activation	1.92	0.067	NaN	ACTB,AKR1B10,ALDH1A1,BRD7,CITED2,DHRS3,DHRS4,DUSP1,FOS,JUN,MAPK13,PNRC1,SRA1
Toll-like Receptor Signaling	1.91	0.0921	1.342	CD14,FOS,IL33,JUN,MAPK13,NFKBIA,UBC
Oncostatin M Signaling	1.89	0.116	1	CHI3L1,EPAS1,RAP1B,RRAS,TIMP3
Pyrimidine Ribonucleotides De Novo Biosynthesis	1.85	0.114	1.342	CTPS1,DDX3X,NME1,NME2,NME7
Glutaryl-CoA Degradation	1.84	0.188	NaN	HADH,HSD17B10,PARK7
Parkinson's Signaling	1.84	0.188	NaN	CYCS,MAPK13,PARK7
ATM Signaling	1.84	0.0825	-0.447	ATF4,CCNB2,CDK1,GADD45B,GADD45G,JUN,MAPK13,NFKBIA
Induction of Apoptosis by HIV1	1.83	0.0984	1.633	BAX,CYCS,NFKBIA,SLC25A3,SLC25A4,SLC25A5
Arginine Degradation VI (Arginase 2 Pathway)	1.83	0.333	NaN	ARG2,OAT
Iron homeostasis signaling pathway	1.82	0.073	NaN	ATP6V0D1,ATP6V0E1,ATP6V1C2,ATP6V1G1,ATP6V1G3,CYBRD1,EPAS1,FTL,HP,TFRC
Dopamine Degradation	1.8	0.133	-1	ALDH1A1,ALDH2,IL4I1,Sult1a1
JAK/Stat Signaling	1.8	0.0875	-0.378	CISH,FOS,JUN,RAP1B,RRAS,SOCS2,SOCS3
Reelin Signaling in Neurons	1.72	0.0738	1.414	ACTR3,APOE,ARPC1B,ARPC2,ARPC3,CFL1,RAP1B,RHOA,VLDLR
LPS-stimulated MAPK Signaling	1.71	0.0843	1.134	CD14,FOS,JUN,MAPK13,NFKBIA,RAP1B,RRAS
4-1BB Signaling in T Lymphocytes	1.7	0.125	NaN	JUN,MAPK13,NFKBIA,TNFRSF9
Ethanol Degradation II	1.7	0.125	0	AKR1A1,ALDH1A1,ALDH2,DHRS4
Aspartate Degradation II	1.69	0.286	NaN	MDH1,MDH2
PPAR Signaling	1.65	0.0762	-0.707	CITED2,FOS,IL33,JUN,NFKBIA,RAP1B,RRAS,SRA1
Serotonin Degradation	1.65	0.0896	0	AKR1A1,ALDH1A1,ALDH2,DHRS4,IL4I1,Sult1a1
Xenobiotic Metabolism CAR Signaling Pathway	1.65	0.0635	-1.732	ALDH1A1,ALDH2,ALDH6A1,CITED2,CYP2B6,GSTA3,GSTM5,GSTP1,GSTT2/GSTT2B,MGST1,MGST3,SRA1
Granzyme A Signaling	1.64	0.158	NaN	H1-0,HMGB2,NME1
DNA damage-induced 14-3-3σ Signaling	1.64	0.158	NaN	CCNB2,CDK1,SFN
Inhibition of Angiogenesis by TSP1	1.61	0.118	0	CD36,CD47,JUN,MAPK13
MIF-mediated Glucocorticoid Regulation	1.61	0.118	1	CD14,MIF,NFKBIA,PLA2G1B
Retinoate Biosynthesis I	1.61	0.118	0	AKR1B10,ALDH1A1,DHRS3,DHRS4
UVC-Induced MAPK Signaling	1.59	0.098	0.447	FOS,JUN,MAPK13,RAP1B,RRAS
Salvage Pathways of Pyrimidine Deoxyribonucleotides	1.58	0.25	NaN	APOBEC3B,TK1
Cardiac Hypertrophy Signaling	1.56	0.0583	1.732	Calm1 (includes others),Cdc42,GNG12,GNG5,HSPB1,JUN,MAPK13,MYL12A,MYL6,PDIA3,RAP1B,RHOA,RHOB,RRAS
Interferon Signaling	1.53	0.111	2	BAX,IFITM3,IFNGR2,PSMB8
ERK5 Signaling	1.51	0.0833	0.816	ATF4,FOS,RAP1B,RRAS,SFN,YWHAH
Acetyl-CoA Biosynthesis III (from Citrate)	1.48	1	NaN	ACLY
Glutamine Biosynthesis I	1.48	1	NaN	GLUL
Sorbitol Degradation I	1.48	1	NaN	SORD
Histamine Biosynthesis	1.48	1	NaN	HDC
MSP-RON Signaling In Cancer Cells Pathway	1.48	0.0672	0.333	ATF4,CCND1,FOS,JUN,NFKBIA,RAP1B,RRAS,SFN,YWHAH
Citrulline Biosynthesis	1.48	0.222	NaN	ARG2,OAT
Fcγ Receptor-mediated Phagocytosis in Macrophages and Monocytes	1.46	0.0745	2.646	ACTB,ACTG1,ACTR3,ARPC1B,ARPC2,ARPC3,RAB11A
Endocannabinoid Developing Neuron Pathway	1.45	0.0696	2.121	ATF4,CCND1,GNG5,MAPK13,RAP1B,RAP1GAP,RHOA,RRAS
Tryptophan Degradation III (Eukaryotic)	1.42	0.13	NaN	HADH,HSD17B10,PARK7
Ethanol Degradation IV	1.42	0.13	NaN	ALDH1A1,ALDH2,CAT
Neurotrophin/TRK Signaling	1.41	0.0789	0	ATF4,FOS,JUN,RAP1B,RRAS,SPRY1
Senescence Pathway	1.41	0.0545	0.258	ATF3,Calm1 (includes others),CAT,CCNB2,CCND1,CDK1,GADD45B,GADD45G,JUN,PPP1CA,RAP1B,RRAS,SOD2,YPEL3,ZFP36L1
Amyotrophic Lateral Sclerosis Signaling	1.39	0.0722	0.816	BAX,CAT,CYCS,GLUL,GPX1,SOD1,SSR4
Prostanoid Biosynthesis	1.39	0.2	NaN	PTGES,PTGS1
Calcium Transport I	1.39	0.2	NaN	ANXA5,ATP2A2
p38 MAPK Signaling	1.39	0.0678	0.707	ATF4,DUSP1,H3-3A/H3-3B,HMGN1,HSPB1,IL33,MAPK13,PLA2G1B
Protein Kinase A Signaling	1.39	0.0501	1.213	ATF4,Calm1 (includes others),CDKN3,DUSP1,GNG12,GNG5,H1-0,H3-3A/H3-3B,MYL12A,MYL6,NFKBIA,PDIA3,PPP1CA,PPP1R14B,PTPN18,PTPRF,RAP1B,RHOA,SFN,YWHAH
April Mediated Signaling	1.38	0.1	-1	FOS,JUN,MAPK13,NFKBIA
UVA-Induced MAPK Signaling	1.37	0.0714	NaN	CYCS,FOS,JUN,MAPK13,PDIA3,RAP1B,RRAS
Cholecystokinin/Gastrin-mediated Signaling	1.37	0.0672	0.378	Cdc42,FOS,IL33,JUN,RAP1B,RHOA,RHOB,RRAS
B Cell Receptor Signaling	1.36	0.0591	1.508	ATF4,Calm1 (includes others),CFL1,CFL2,EGR1,JUN,MALT1,MAPK13,NFKBIA,RAP1B,RRAS
VEGF Signaling	1.35	0.0707	2.236	ACTB,ACTG1,EIF1AY,EIF2S2,RAP1B,RRAS,SFN
Apelin Cardiomyocyte Signaling Pathway	1.35	0.0707	1.89	APLN,ATP2A2,CAT,MAPK13,MYL12A,MYL6,PDIA3
B Cell Activating Factor Signaling	1.35	0.0976	NaN	FOS,JUN,MAPK13,NFKBIA
Mechanisms of Viral Exit from Host Cells	1.35	0.0976	NaN	ACTB,ACTG1,CHMP2A,CHMP4B
Estrogen Biosynthesis	1.35	0.0976	-1	CYP2B6,CYP2F1,HSD17B10,POR
mTOR Signaling	1.35	0.0571	1	Cdc42,RAP1B,RHOA,RHOB,RPS15,RPS2,RPS21,RPS27L,RPS28,RPS29,RPSA,RRAS
Semaphorin Signaling in Neurons	1.33	0.0833	NaN	Cdc42,CFL1,CFL2,RHOA,RHOB
PCP pathway	1.33	0.0833	-0.447	JUN,JUNB,JUND,PFN1,RHOA
Bupropion Degradation	1.32	0.12	NaN	CYP2B6,CYP2F1,POR
Role of MAPK Signaling in the Pathogenesis of Influenza	1.32	0.075	NaN	BAX,MAPK13,PLA2G1B,PLB1,RAP1B,RRAS
γ-glutamyl Cycle	1.31	0.182	NaN	ANPEP,GCLC
GDP-glucose Biosynthesis	1.31	0.182	NaN	HK2,PGM2
Autophagy	1.3	0.082	NaN	CTSB,CTSC,CTSH,CTSV,CTSZ
Prolactin Signaling	1.3	0.0741	0	FOS,JUN,RAP1B,RRAS,SOCS2,SOCS3
