## Supplementary Table 6 for "Single-cell RNA-seq analysis reveals lung epithelial cell-specific contributions of Tet1 to allergic inflammation"

### Sheet: WT-HDMvsWT-Sal
WT-HDM vs WT-Sal	EpCAM+	AT2	AP	BAS	Ciliated	Club	Goblet	Neuroendocrine
Pro-inflammatory cytokines/Alarms
Cxcl1	+	+	N.S.	N.S.	N.E.	N.S.	N.E.	N.E.
Cxcl3	+	+	+	N.S.	N.E.	N.E.	N.E.	N.E.
Cxcl5	+	+	N.S.	N.S.	N.E.	N.S.	N.S.	N.E.
Cxcl6	N.E.	N.E.	N.E.	N.E.	N.E.	N.E.	N.E.	N.E.
Cxcl15	+	+	N.S.	+	N.S.	N.S.	N.S.	N.S.
Isg15	+	+	-	N.S.	N.S.	N.S.	N.S.	+
Ifi27	+	+	N.S.	N.S.	N.S.	N.S.	N.S.	N.S.
C3	+	+	+	+	+	+	N.S.	N.S.
Ifitm3	+	+	N.S.	+	+	+	N.S.	N.S.
Il33	+	+	+	+	+	+	N.S.	N.S.
Hmgb1	+	+	+	N.S.	N.S.	N.S.	N.S.	N.S.
S100a1	N.S.	+	N.S.	N.S.	N.S.	N.S.	N.S.	N.S.
S100a6	-	-	N.S.	-	N.S.	N.S.	N.S.	N.S.
Retnla	+	+	+	+	+	+	N.S.	+
Cd200	N.S.	N.S.	N.S.	N.S.	N.S.	N.S.	N.S.	N.S.
Ccl20	+	+	+	N.S.	N.E.	N.S.	N.S.	N.S.
AhR signaling/Detoxification
Gpx2	N.S.	N.S.	N.S.	N.S.	-	N.S.	N.S.	N.S.
Gstm1	-	-	-	-	-	-	N.S.	N.S.
Gstp1	-	N.S.	-	N.S.	-	N.S.	N.S.	N.S.
Gsto1	N.E.	N.E.	N.E.	N.E.	N.S.	N.S.	N.S.	N.S.
Gstt1	+	+	N.S.	N.S.	N.S.	N.S.	N.S.	N.S.
Aldh1a1	-	N.E.	N.E.	N.E.	N.S.	N.S.	N.S.	N.S.
Cyp2a5	N.E.	N.E.	N.E.	N.E.	N.S.	N.E.	N.S.	N.E.
Nrf2-mediated Oxidative stress response/Unfolded protein response
Atf4	N.S.	-	N.S.	N.S.	N.S.	N.S.	N.S.	N.S.
Cat	-	-	-	-	N.S.	N.S.	N.S.	N.S.
Sod1	-	-	N.S.	N.S.	N.S.	N.S.	N.S.	N.S.
Hspa8	N.S.	N.S.	N.S.	N.S.	N.S.	N.S.	N.S.	N.S.
Dnaja1	N.S.	+	N.S.	N.S.	N.S.	N.S.	N.S.	N.S.
Xbp1	N.S.	N.S.	N.S.	N.S.	N.S.	N.S.	N.S.	N.S.
Hsp90b1	+	+	N.S.	N.S.	N.S.	N.S.	N.S.	N.S.
Dnajb9	N.S.	N.S.	N.S.	N.S.	N.S.	N.S.	N.S.	N.S.
Hspa5	+	+	N.S.	N.S.	N.S.	N.S.	N.S.	N.S.
Tissue repair and remodeling
Lrg1	+	+	N.S.	+	+	N.S.	N.S.	N.S.
Malat1	-	-	-	N.S.	N.S.	N.S.	N.S.	N.S.
Areg	N.S.	N.S.	N.S.	N.S.	N.S.	N.S.	N.S.	N.S.
Pfn1	+	+	+	+	+	N.S.	N.S.	N.S.
Scgb1a1	N.S.	-	-	-	-	N.S.	N.S.	N.S.
Clu	+	+	N.S.	N.S.	+	N.S.	N.S.	N.S.
Mt1	N.S.	+	N.S.	N.S.	-	N.S.	N.S.	N.S.
Mt2	N.S.	+	N.S.	N.S.	-	N.S.	N.S.	N.S.
Other asthma-associated genes
Sox9	+	+	+	+	N.S.	N.E.	N.E.	N.E.
Bpifa1	N.E.	N.E.	N.E.	N.E.	N.E.	N.S.	N.S.	N.E.
Lgals3	N.S.	+	N.S.	-	N.S.	N.S.	N.S.	N.S.
Anxa1	+	+	N.S.	N.S.	N.S.	N.S.	N.S.	N.S.
Ager	+	+	+	N.S.	N.S.	N.S.	N.S.	N.S.
Acot7	N.S.	N.S.	N.S.	N.S.	N.S.	N.S.	N.S.	N.S.
Btg2	-	-	-	-	-	N.S.	N.S.	N.S.
Chia1	+	+	+	+	+	+	N.S.	+
Neat1	-	-	-	N.S.	N.S.	N.S.	N.S.	N.S.
Klf6	-	-	-	-	-	N.S.	N.S.	N.S.
Igfbp7	+	+	+	N.S.	N.S.	N.S.	N.S.	N.S.
Sec14l3	-	N.S.	N.S.	-	N.S.	N.S.	N.S.	N.E.
Scd1	-	-	-	N.S.	N.S.	N.S.	N.S.	N.S.
Cebpa	-	-	-	N.S.	N.S.	N.S.	N.S.	N.S.
H3f3b	N.S.	N.S.	N.S.	N.S.	-	N.S.	N.S.	N.S.
Sftpc	-	-	-	-	-	-	N.S.	N.S.

### Sheet: KO-SalvsWT-Sal
KO-Sal vs WT-Sal	EpCAM+	AT2	AP	BAS	Ciliated	Club	Goblet	Neuroendocrine
Pro-inflammatory cytokines/Alarms
Cxcl1	N.E.	N.E.	N.S.	N.E.	N.E.	N.E.	N.E.	N.E.
Cxcl3	N.E.	N.E.	N.E.	N.E.	N.E.	N.E.	N.E.	N.E.
Cxcl5	N.E.	N.E.	N.E.	N.E.	N.E.	N.E.	N.S.	N.E.
Cxcl6	N.E.	N.E.	N.E.	N.E.	N.E.	N.E.	N.E.	N.E.
Cxcl15	N.S.	N.S.	N.S.	N.S.	N.S.	N.S.	N.S.	N.S.
Isg15	N.E.	N.E.	N.S.	N.S.	N.E.	N.E.	N.E.	N.E.
Ifi27	N.S.	N.S.	N.S.	N.S.	N.S.	N.S.	N.S.	N.S.
C3	N.S.	N.S.	N.S.	N.S.	N.E.	N.S.	N.S.	N.E.
Ifitm3	+	N.S.	N.S.	N.S.	N.S.	N.S.	N.S.	N.S.
Il33	+	+	N.S.	N.S.	N.S.	N.S.	N.E.	N.S.
Hmgb1	+	+	N.S.	N.S.	+	N.S.	N.S.	N.S.
S100a1	N.S.	N.S.	N.S.	N.S.	N.S.	N.S.	N.S.	N.S.
S100a6	N.S.	-	N.S.	N.S.	N.S.	N.S.	N.S.	N.S.
Retnla	+	+	N.S.	N.S.	N.S.	N.S.	N.S.	N.S.
Cd200	N.S.	N.S.	N.S.	N.S.	N.S.	N.S.	N.S.	N.S.
Ccl20	N.E.	N.E.	N.E.	N.E.	N.E.	N.E.	N.E.	N.E.
AhR signaling/Detoxification
Gpx2	-	N.E.	N.S.	N.S.	-	N.S.	N.S.	N.S.
Gstm1	N.S.	N.S.	N.S.	N.S.	-	N.S.	N.S.	N.S.
Gstp1	N.S.	N.S.	N.S.	N.S.	-	N.S.	N.S.	N.S.
Gsto1	N.E.	N.E.	N.E.	N.E.	-	N.S.	N.S.	N.E.
Gstt1	N.S.	N.S.	N.S.	N.S.	N.S.	N.S.	N.S.	N.S.
Aldh1a1	N.S.	N.E.	N.E.	N.E.	-	N.S.	N.S.	N.E.
Cyp2a5	N.E.	N.E.	N.E.	N.E.	-	N.E.	N.S.	N.E.
Nrf2-mediated Oxidative stress response/Unfolded protein response
Atf4	N.S.	N.S.	N.S.	N.S.	N.S.	N.S.	N.S.	N.S.
Cat	N.S.	N.S.	N.S.	N.S.	N.S.	N.S.	N.S.	N.S.
Sod1	N.S.	N.S.	N.S.	N.S.	N.S.	N.S.	N.S.	N.S.
Hspa8	+	+	N.S.	N.S.	+	N.S.	N.S.	N.S.
Dnaja1	+	+	N.S.	N.S.	+	N.S.	N.S.	N.S.
Xbp1	N.S.	N.S.	N.S.	N.S.	N.S.	N.S.	N.S.	N.S.
Hsp90b1	N.S.	N.S.	N.S.	N.S.	N.S.	N.S.	N.S.	N.S.
Dnajb9	N.S.	N.S.	N.S.	N.S.	N.E.	N.S.	N.S.	N.S.
Hspa5	+	+	N.S.	N.S.	N.S.	N.S.	N.S.	N.S.
Tissue repair and remodeling
Lrg1	-	-	-	N.S.	N.S.	N.S.	N.S.	N.S.
Malat1	+	+	N.S.	N.S.	N.S.	N.S.	N.S.	N.S.
Areg	-	-	N.S.	N.S.	N.S.	N.S.	N.S.	N.E.
Pfn1	+	+	+	+	+	+	N.S.	N.S.
Scgb1a1	+	N.S.	N.S.	+	N.S.	N.S.	N.S.	N.S.
Clu	N.S.	N.S.	N.S.	N.S.	N.S.	N.S.	N.S.	N.S.
Mt1	-	-	N.S.	N.S.	N.S.	N.S.	N.S.	N.S.
Mt2	-	-	N.S.	N.S.	N.S.	N.S.	N.S.	N.S.
Other asthma-associated genes
Sox9	N.E.	N.E.	N.E.	N.E.	N.E.	N.E.	N.E.	N.E.
Bpifa1	+	+	N.S.	N.S.	N.S.	N.S.	N.S.	N.S.
Lgals3	-	-	N.S.	N.S.	-	N.S.	N.S.	N.S.
Anxa1	N.S.	N.S.	N.S.	N.S.	N.S.	N.S.	N.S.	N.S.
Ager	+	+	N.S.	N.S.	N.S.	N.S.	N.S.	N.S.
Acot7	N.S.	N.S.	N.S.	N.S.	N.S.	N.S.	N.S.	N.S.
Btg2	-	-	N.S.	N.S.	N.S.	N.S.	N.S.	N.S.
Chia1	+	+	+	N.S.	N.S.	N.S.	N.S.	N.E.
Neat1	-	-	N.S.	N.S.	N.S.	N.S.	N.S.	N.S.
Klf6	-	N.S.	N.S.	N.S.	N.S.	N.S.	N.S.	N.S.
Igfbp7	+	+	N.S.	N.S.	N.S.	N.S.	N.S.	N.S.
Sec14l3	-	N.S.	N.S.	N.S.	N.S.	N.S.	N.S.	N.E.
Scd1	N.S.	N.S.	N.S.	N.S.	N.S.	N.S.	N.S.	N.S.
Cebpa	N.S.	N.S.	N.S.	N.S.	N.S.	N.S.	N.S.	N.S.
H3f3b	N.S.	N.S.	N.S.	N.S.	N.S.	N.S.	N.S.	N.S.
Sftpc	N.S.	N.S.	N.S.	N.S.	N.S.	N.S.	N.S.	N.S.

### Sheet: KO-HDMvsWT-Sal
KO-HDM vs WT-Sal	EpCAM+	AT2	AP	BAS	Ciliated	Club	Goblet	Neuroendocrine
Pro-inflammatory cytokines/Alarms
Cxcl1	N.E.	N.E.	N.S.	N.E.	N.E.	N.E.	N.E.	N.E.
Cxcl3	N.E.	N.E.	N.S.	N.S.	N.E.	N.E.	N.E.	N.E.
Cxcl5	N.E.	N.E.	N.E.	N.E.	N.E.	N.E.	N.S.	N.E.
Cxcl6	N.E.	N.E.	N.E.	N.E.	N.E.	N.E.	N.E.	N.E.
Cxcl15	+	+	N.S.	+	+	N.S.	N.S.	N.S.
Isg15	N.S.	N.S.	-	N.S.	N.E.	N.S.	N.S.	N.E.
Ifi27	+	+	N.S.	N.S.	N.S.	N.S.	N.S.	N.S.
C3	+	+	+	+	+	+	N.S.	N.E.
Ifitm3	+	+	N.S.	+	+	N.S.	N.S.	N.S.
Il33	+	+	+	+	+	+	N.S.	N.S.
Hmgb1	+	+	+	N.S.	N.S.	N.S.	N.S.	N.S.
S100a1	+	+	+	N.S.	N.S.	N.S.	N.S.	N.S.
S100a6	N.S.	-	N.S.	N.S.	N.S.	N.S.	N.S.	N.S.
Retnla	+	+	+	+	+	+	N.S.	+
Cd200	N.S.	N.S.	N.S.	+	N.S.	N.S.	N.S.	N.S.
Ccl20	+	+	N.S.	N.S.	+	N.S.	N.S.	N.E.
AhR signaling/Detoxification
Gpx2	N.S.	N.S.	N.S.	N.S.	-	N.S.	N.S.	N.E.
Gstm1	-	-	-	-	-	-	N.S.	N.S.
Gstp1	-	-	-	-	-	N.S.	N.S.	N.S.
Gsto1	N.E.	N.E.	N.E.	N.E.	N.S.	N.S.	N.S.	N.E.
Gstt1	+	+	N.S.	N.S.	N.S.	N.S.	N.S.	N.S.
Aldh1a1	-	N.E.	N.E.	N.E.	N.S.	N.S.	N.S.	N.S.
Cyp2a5	N.E.	N.E.	N.E.	N.E.	N.S.	N.E.	N.S.	N.S.
Nrf2-mediated Oxidative stress response/Unfolded protein response
Atf4	-	-	N.S.	N.S.	N.S.	N.S.	N.S.	N.S.
Cat	-	-	-	-	N.S.	N.S.	N.S.	N.S.
Sod1	-	-	N.S.	N.S.	N.S.	N.S.	N.S.	N.S.
Hspa8	-	-	-	N.S.	N.S.	N.S.	N.S.	N.S.
Dnaja1	N.S.	N.S.	N.S.	N.S.	N.S.	N.S.	N.S.	N.S.
Xbp1	N.S.	N.S.	N.S.	N.S.	N.S.	N.S.	N.S.	N.S.
Hsp90b1	N.S.	N.S.	N.S.	N.S.	N.S.	N.S.	N.S.	N.S.
Dnajb9	N.S.	N.S.	N.S.	N.S.	N.E.	N.S.	N.S.	N.S.
Hspa5	N.S.	N.S.	N.S.	N.S.	N.S.	N.S.	N.S.	N.S.
Tissue repair and remodeling
Lrg1	+	+	N.S.	N.S.	N.S.	N.S.	N.S.	N.S.
Malat1	-	-	-	N.S.	N.S.	N.S.	N.S.	N.S.
Areg	+	+	N.S.	N.S.	N.S.	N.S.	N.S.	N.E.
Pfn1	+	+	N.S.	N.S.	N.S.	N.S.	N.S.	N.S.
Scgb1a1	-	N.S.	N.S.	N.S.	N.S.	N.S.	N.S.	N.S.
Clu	+	+	+	+	+	+	N.S.	N.S.
Mt1	+	+	+	+	-	N.S.	N.S.	N.S.
Mt2	+	+	+	+	-	N.S.	N.S.	N.S.
Other asthma-associated genes
Sox9	+	+	+	+	N.E.	N.S.	N.S.	N.E.
Bpifa1	N.E.	N.E.	N.E.	N.E.	N.E.	N.S.	N.S.	N.E.
Lgals3	N.S.	N.S.	N.S.	-	N.S.	N.S.	N.S.	N.E.
Anxa1	+	+	+	N.S.	N.S.	N.S.	N.S.	N.S.
Ager	+	+	+	N.S.	N.S.	N.S.	N.S.	N.S.
Acot7	N.S.	N.S.	N.S.	-	N.S.	N.S.	N.S.	N.S.
Btg2	-	-	-	N.S.	N.S.	N.S.	N.S.	N.S.
Chia1	+	+	+	+	+	+	N.S.	+
Neat1	-	-	-	N.S.	N.S.	N.S.	N.S.	N.S.
Klf6	-	-	N.S.	N.S.	-	N.S.	N.S.	N.S.
Igfbp7	+	+	+	N.S.	N.S.	N.S.	N.S.	N.S.
Sec14l3	-	N.S.	N.S.	N.S.	N.S.	N.S.	N.S.	N.E.
Scd1	-	-	-	N.S.	N.S.	N.S.	N.S.	N.S.
Cebpa	-	-	-	N.S.	N.S.	N.S.	N.S.	N.S.
H3f3b	+	+	+	N.S.	N.S.	N.S.	N.S.	N.S.
Sftpc	-	-	-	-	-	-	N.S.	N.S.

### Sheet: KO-HDMvsWT-HDM
KO-HDM vs WT-HDM	EpCAM+	AT2	AP	BAS	Ciliated	Club	Goblet	Neuroendocrine
Pro-inflammatory cytokines/Alarms
Cxcl1	-	-	-	-	N.E.	N.S.	N.E.	N.E.
Cxcl3	N.S.	-	N.S.	N.S.	N.E.	N.E.	N.E.	N.E.
Cxcl5	-	-	-	-	N.E.	N.S.	N.S.	N.E.
Cxcl6	N.E.	N.E.	N.E.	N.E.	N.E.	N.E.	N.E.	N.E.
Cxcl15	N.S.	N.S.	N.S.	N.S.	N.S.	N.S.	N.S.	N.S.
Isg15	-	N.S.	-	N.S.	N.S.	N.S.	N.S.	N.S.
Ifi27	N.S.	N.S.	N.S.	N.S.	N.S.	N.S.	N.S.	N.S.
C3	N.S.	N.S.	N.S.	N.S.	N.S.	N.S.	N.S.	N.S.
Ifitm3	-	-	N.S.	N.S.	N.S.	N.S.	N.S.	N.S.
Il33	N.S.	N.S.	N.S.	N.S.	N.S.	N.S.	N.S.	N.S.
Hmgb1	N.S.	N.S.	N.S.	N.S.	N.S.	N.S.	N.S.	N.S.
S100a1	+	N.S.	+	+	N.S.	N.S.	N.S.	N.S.
S100a6	N.S.	N.S.	N.S.	N.S.	N.S.	N.S.	N.S.	N.S.
Retnla	N.S.	N.S.	N.S.	N.S.	N.S.	N.S.	N.S.	N.S.
Cd200	N.S.	+	N.S.	+	N.S.	N.S.	N.S.	N.S.
Ccl20	N.S.	-	N.S.	N.S.	N.S.	N.S.	N.S.	N.S.
AhR signaling/Detoxification
Gpx2	N.S.	N.S.	N.S.	N.S.	N.S.	N.S.	N.S.	N.S.
Gstm1	N.S.	N.S.	N.S.	N.S.	N.S.	N.S.	N.S.	N.S.
Gstp1	N.S.	N.S.	N.S.	N.S.	N.S.	N.S.	N.S.	N.S.
Gsto1	N.E.	N.E.	N.E.	N.E.	N.S.	N.S.	N.S.	N.S.
Gstt1	N.S.	N.S.	N.S.	N.S.	N.S.	N.S.	N.S.	N.S.
Aldh1a1	N.E.	N.E.	N.E.	N.E.	N.S.	N.S.	N.S.	N.S.
Cyp2a5	N.E.	N.E.	N.E.	N.E.	N.S.	N.E.	N.S.	N.S.
Nrf2-mediated Oxidative stress response/Unfolded protein response
Atf4	N.S.	N.S.	N.S.	N.S.	N.S.	N.S.	N.S.	N.S.
Cat	N.S.	N.S.	N.S.	N.S.	N.S.	N.S.	N.S.	N.S.
Sod1	N.S.	N.S.	N.S.	N.S.	N.S.	N.S.	N.S.	N.S.
Hspa8	-	-	-	-	N.S.	N.S.	N.S.	N.S.
Dnaja1	-	-	-	-	N.S.	N.S.	N.S.	N.S.
Xbp1	N.S.	-	N.S.	N.S.	N.S.	N.S.	N.S.	N.S.
Hsp90b1	N.S.	-	N.S.	N.S.	N.S.	N.S.	N.S.	N.S.
Dnajb9	-	-	-	N.S.	N.S.	N.S.	N.S.	N.S.
Hspa5	-	-	-	N.S.	N.S.	N.S.	N.S.	N.S.
Tissue repair and remodeling
Lrg1	-	-	-	-	N.S.	N.S.	N.S.	N.S.
Malat1	+	+	+	+	N.S.	N.S.	N.S.	N.S.
Areg	+	+	+	+	N.S.	N.S.	N.S.	N.S.
Pfn1	-	-	-	-	N.S.	N.S.	N.S.	N.S.
Scgb1a1	+	+	+	+	N.S.	N.S.	N.S.	N.S.
Clu	+	+	+	+	N.S.	N.S.	N.S.	N.S.
Mt1	+	+	+	+	N.S.	N.S.	N.S.	N.S.
Mt2	+	+	+	+	N.S.	N.S.	N.S.	N.S.
Other asthma-associated genes
Sox9	+	+	+	+	N.S.	N.S.	N.S.	N.E.
Bpifa1	N.E.	N.E.	N.E.	N.E.	N.E.	N.E.	N.S.	N.E.
Lgals3	N.S.	N.S.	N.S.	N.S.	N.S.	N.S.	N.S.	N.S.
Anxa1	+	N.S.	+	+	N.S.	N.S.	N.S.	N.S.
Ager	N.S.	N.S.	N.S.	N.S.	N.S.	N.S.	N.S.	N.S.
Acot7	-	-	-	N.S.	N.S.	N.S.	N.S.	N.S.
Btg2	+	+	N.S.	N.S.	N.S.	N.S.	N.S.	N.S.
Chia1	N.S.	N.S.	N.S.	N.S.	N.S.	N.S.	N.S.	N.S.
Neat1	N.S.	N.S.	N.S.	N.S.	N.S.	N.S.	N.S.	N.S.
Klf6	N.S.	N.S.	N.S.	N.S.	N.S.	N.S.	N.S.	N.S.
Igfbp7	N.S.	N.S.	N.S.	N.S.	N.S.	N.S.	N.S.	N.S.
Sec14l3	N.S.	N.S.	N.E.	N.S.	N.S.	N.S.	N.S.	N.E.
Scd1	-	-	-	N.S.	N.S.	N.S.	N.S.	N.S.
Cebpa	N.S.	N.S.	N.S.	N.S.	N.S.	N.S.	N.S.	N.S.
H3f3b	+	+	+	+	N.S.	N.S.	N.S.	N.S.
Sftpc	N.S.	N.S.	-	-	N.S.	N.S.	N.S.	N.S.
