## Supplementary Table 8 for "Single-cell RNA-seq analysis reveals lung epithelial cell-specific contributions of Tet1 to allergic inflammation"

### Sheet: WT HDM vs WT Sal ciliated
Ingenuity Canonical Pathways	-log(p-value)	Ratio	z-score	Molecules
NRF2-mediated Oxidative Stress Response	10.3	0.0794	-2.333	ACTG1,DNAJC5,FOS,FTH1,FTL,GPX2,GSTM5,Gstm6,GSTP1,JUN,JUNB,JUND,MAFF,MGST1,PRDX1
Antigen Presentation Pathway	6.15	0.154	NaN	B2M,CD74,HLA-A,HLA-E,PSMB8,PSMB9
Protein Ubiquitination Pathway	4.8	0.0403	NaN	B2M,CDC20,DNAJC5,HLA-A,HLA-E,PSMB8,PSMB9,UBC,UBE2C,UBE2T,USP11
Phagosome Maturation	4.46	0.053	NaN	B2M,CTSC,CTSH,DYNLT1,HLA-A,HLA-E,PRDX1,TCTE3
Aryl Hydrocarbon Receptor Signaling	3.75	0.049	NaN	CCNA1,FOS,GSTM5,Gstm6,GSTP1,JUN,MGST1
Kinetochore Metaphase Signaling Pathway	3.74	0.0594	1	BIRC5,CDC20,CDCA8,CDK1,CENPA,CENPW
IL-10 Signaling	3.57	0.0714	NaN	CD14,FOS,IL33,JUN,SOCS3
MIF Regulation of Innate Immunity	3.42	0.0952	0	CD14,CD74,FOS,JUN
Toll-like Receptor Signaling	3.4	0.0658	NaN	CD14,FOS,IL33,JUN,UBC
iNOS Signaling	3.31	0.0889	NaN	Calm1 (includes others),CD14,FOS,JUN
LPS/IL-1 Mediated Inhibition of RXR Function	3.27	0.0356	NaN	ACSL4,CD14,GSTM5,Gstm6,GSTP1,IL33,JUN,MGST1
Cell Cycle: G2/M DNA Damage Checkpoint Regulation	3.17	0.0816	NaN	CDK1,CKS1B,CKS2,TOP2A
Glutathione Redox Reactions I	3.02	0.125	NaN	GPX2,GSTP1,MGST1
PI3K Signaling in B Lymphocytes	3.02	0.0435	0	ATF3,ATF5,C3,Calm1 (includes others),FOS,JUN
Corticotropin Releasing Hormone Signaling	2.91	0.0414	-1	Calm1 (includes others),FOS,JUN,JUND,NR4A1,POMC
PCP pathway	2.84	0.0667	-1	JUN,JUNB,JUND,PFN1
Virus Entry via Endocytic Pathways	2.82	0.049	NaN	ACTG1,B2M,HLA-A,HLA-E,RAC2
Mitotic Roles of Polo-Like Kinase	2.68	0.0606	NaN	CDC20,CDK1,PLK4,PRC1
Glutathione-mediated Detoxification	2.65	0.0938	NaN	GSTM5,GSTP1,MGST1
CXCR4 Signaling	2.6	0.0359	-1	EGR1,FOS,GNG5,JUN,RAC2,RHOB
Cytotoxic T Lymphocyte-mediated Apoptosis of Target Cells	2.58	0.0882	NaN	B2M,HLA-A,HLA-E
Cholecystokinin/Gastrin-mediated Signaling	2.53	0.042	-1	FOS,IL33,JUN,RAC2,RHOB
Caveolar-mediated Endocytosis Signaling	2.52	0.0548	NaN	ACTG1,B2M,HLA-A,HLA-E
IL-17A Signaling in Fibroblasts	2.51	0.0833	NaN	FOS,JUN,LCN2
LXR/RXR Activation	2.5	0.0413	0.447	C3,CD14,CLU,IL33,LYZ
Cdc42 Signaling	2.49	0.0341	NaN	B2M,EXOC2,FOS,HLA-A,HLA-E,JUN
Acute Phase Response Signaling	2.44	0.0333	0	C3,FOS,FTL,IL33,JUN,SOCS3
IL-6 Signaling	2.42	0.0397	0	CD14,FOS,IL33,JUN,SOCS3
Production of Nitric Oxide and Reactive Oxygen Species in Macrophages	2.33	0.0317	-1.342	CLU,FOS,JUN,LYZ,RAC2,RHOB
Xenobiotic Metabolism AHR Signaling Pathway	2.29	0.0471	-1	GSTM5,Gstm6,GSTP1,MGST1
RANK Signaling in Osteoclasts	2.22	0.0449	-1	Calm1 (includes others),FOS,GSN,JUN
OX40 Signaling Pathway	2.2	0.0444	NaN	B2M,HLA-A,HLA-E,JUN
Xenobiotic Metabolism General Signaling Pathway	2.19	0.035	-1.342	FTL,GSTM5,Gstm6,GSTP1,MGST1
Graft-versus-Host Disease Signaling	2.15	0.0625	NaN	HLA-A,HLA-E,IL33
CCR5 Signaling in Macrophages	2.13	0.0426	NaN	Calm1 (includes others),FOS,GNG5,JUN
Communication between Innate and Adaptive Immune Cells	2.1	0.0417	NaN	B2M,HLA-A,HLA-E,IL33
γ-linolenate Biosynthesis II (Animals)	2.08	0.118	NaN	ACSL4,CYB5A
UVB-Induced MAPK Signaling	2.06	0.0577	NaN	FOS,H3-3A/H3-3B,JUN
Regulation of Actin-based Motility by Rho	2	0.0388	NaN	GSN,PFN1,RAC2,RHOB
Sumoylation Pathway	2	0.0388	NaN	FOS,JUN,RAC2,RHOB
Systemic Lupus Erythematosus Signaling	1.94	0.0262	NaN	FOS,HLA-A,HLA-E,IL33,JUN,LSM12
HMGB1 Signaling	1.94	0.0303	NaN	FOS,IL33,JUN,RAC2,RHOB
Oxidative Phosphorylation	1.91	0.0367	1	COX6B2,CYB5A,NDUFS8,UQCR10
Hepatic Fibrosis Signaling Pathway	1.9	0.0212	-0.707	Calm1 (includes others),FOS,FTH1,FTL,IL33,JUN,RAC2,RHOB
GNRH Signaling	1.86	0.0289	-1	Calm1 (includes others),EGR1,FOS,GNG5,JUN
Tec Kinase Signaling	1.86	0.0289	NaN	ACTG1,FOS,GNG5,RAC2,RHOB
Apelin Endothelial Signaling Pathway	1.83	0.0348	NaN	Calm1 (includes others),FOS,JUN,KLF2
Opioid Signaling Pathway	1.8	0.0243	1.342	Calm1 (includes others),FOS,FOSB,GNG5,POMC,RAC2
Role of NFAT in Regulation of the Immune Response	1.78	0.0276	0	Calm1 (includes others),FOS,GNG5,HLA-A,JUN
Calcium-induced T Lymphocyte Apoptosis	1.77	0.0455	NaN	Calm1 (includes others),HLA-A,NR4A1
CD28 Signaling in T Helper Cells	1.76	0.0331	NaN	Calm1 (includes others),FOS,HLA-A,JUN
Bupropion Degradation	1.76	0.08	NaN	CYP2F1,CYP2S1
Colorectal Cancer Metastasis Signaling	1.75	0.0237	-0.447	BIRC5,FOS,GNG5,JUN,RAC2,RHOB
Signaling by Rho Family GTPases	1.75	0.0237	-2	ACTG1,FOS,GNG5,JUN,RAC2,RHOB
IL-17A Signaling in Gastric Cells	1.72	0.0769	NaN	FOS,JUN
Estrogen-mediated S-phase Entry	1.72	0.0769	NaN	CCNA1,CDK1
Agrin Interactions at Neuromuscular Junction	1.71	0.0429	NaN	ACTG1,JUN,RAC2
FXR/RXR Activation	1.7	0.0317	NaN	C3,CLU,IL33,PCK2
ILK Signaling	1.7	0.0263	-2	ACTG1,FOS,JUN,RAC2,RHOB
Systemic Lupus Erythematosus In T Cell Signaling Pathway	1.7	0.021	1.89	B2M,FOS,HLA-A,HLA-E,JUN,RAC2,RHOB
Xenobiotic Metabolism PXR Signaling Pathway	1.68	0.026	-1.342	CES1,GSTM5,Gstm6,GSTP1,MGST1
HER-2 Signaling in Breast Cancer	1.67	0.0258	-0.447	BIRC5,COX6B2,CYB5A,FOS,JUN
Hypoxia Signaling in the Cardiovascular System	1.65	0.0405	NaN	JUN,UBE2C,UBE2T
IL-12 Signaling and Production in Macrophages	1.63	0.0301	NaN	CLU,FOS,JUN,LYZ
IL-8 Signaling	1.62	0.025	-0.447	FOS,GNG5,JUN,RAC2,RHOB
TNFR2 Signaling	1.61	0.0667	NaN	FOS,JUN
Th2 Pathway	1.6	0.0294	NaN	HLA-A,IL33,JUN,SOCS3
Acetone Degradation I (to Methylglyoxal)	1.58	0.0645	NaN	CYP2F1,CYP2S1
Renal Cell Carcinoma Signaling	1.56	0.0375	NaN	FOS,JUN,UBC
JAK/Stat Signaling	1.56	0.0375	NaN	FOS,JUN,SOCS3
Chemokine Signaling	1.56	0.0375	NaN	Calm1 (includes others),FOS,JUN
4-1BB Signaling in T Lymphocytes	1.55	0.0625	NaN	JUN,TNFRSF9
Prolactin Signaling	1.54	0.037	NaN	FOS,JUN,SOCS3
Cyclins and Cell Cycle Regulation	1.54	0.037	NaN	CCNA1,CDK1,HDAC10
Apelin Adipocyte Signaling Pathway	1.53	0.0366	NaN	GPX2,GSTP1,MGST1
LPS-stimulated MAPK Signaling	1.52	0.0361	NaN	CD14,FOS,JUN
Xenobiotic Metabolism Signaling	1.51	0.0209	NaN	CES1,FTL,GSTM5,Gstm6,GSTP1,MGST1
Integrin Signaling	1.51	0.0235	0	ACTG1,GSN,PFN1,RAC2,RHOB
MIF-mediated Glucocorticoid Regulation	1.5	0.0588	NaN	CD14,CD74
Allograft Rejection Signaling	1.48	0.0349	NaN	B2M,HLA-A,HLA-E
Role of Osteoblasts, Osteoclasts and Chondrocytes in Rheumatoid Arthritis	1.48	0.0229	NaN	Calm1 (includes others),FOS,GSN,IL33,JUN
Interferon Signaling	1.46	0.0556	NaN	IFITM3,PSMB8
CTLA4 Signaling in Cytotoxic T Lymphocytes	1.44	0.0337	NaN	B2M,HLA-A,HLA-E
Crosstalk between Dendritic Cells and Natural Killer Cells	1.44	0.0337	NaN	ACTG1,HLA-A,HLA-E
Neuroinflammation Signaling Pathway	1.43	0.02	0.447	B2M,BIRC5,FOS,HLA-A,HLA-E,JUN
Regulation of IL-2 Expression in Activated and Anergic T Lymphocytes	1.43	0.0333	NaN	Calm1 (includes others),FOS,JUN
PKCθ Signaling in T Lymphocytes	1.42	0.0258	0	FOS,HLA-A,JUN,RAC2
Actin Cytoskeleton Signaling	1.41	0.022	1	ACTG1,CD14,GSN,PFN1,RAC2
IL-1 Signaling	1.4	0.0326	NaN	FOS,GNG5,JUN
Gαq Signaling	1.4	0.0255	NaN	Calm1 (includes others),GNG5,RAC2,RHOB
Tetrahydrofolate Salvage from 5,10-methenyltetrahydrofolate	1.4	0.2	NaN	MTHFD2
April Mediated Signaling	1.38	0.05	NaN	FOS,JUN
B Cell Activating Factor Signaling	1.36	0.0488	NaN	FOS,JUN
Estrogen Biosynthesis	1.34	0.0476	NaN	CYP2F1,CYP2S1
Huntington's Disease Signaling	1.33	0.0209	-1	DNAJC5,GNG5,HDAC10,JUN,UBC
Cardiac Hypertrophy Signaling	1.33	0.0208	0	Calm1 (includes others),GNG5,JUN,RAC2,RHOB

### Sheet: KO Sal vs WT Sal ciliated
Ingenuity Canonical Pathways	-log(p-value)	Ratio	z-score	Molecules
Xenobiotic Metabolism AHR Signaling Pathway	8.33	0.0706	-2.449	ALDH1A1,GSTM5,GSTO1,GSTP1,HSP90AA1,HSP90AB1
Aryl Hydrocarbon Receptor Signaling	6.97	0.042	NaN	ALDH1A1,GSTM5,GSTO1,GSTP1,HSP90AA1,HSP90AB1
Xenobiotic Metabolism Signaling	6.46	0.0244	NaN	ALDH1A1,FTL,GSTM5,GSTO1,GSTP1,HSP90AA1,HSP90AB1
NRF2-mediated Oxidative Stress Response	6.25	0.0317	NaN	DNAJA1,FTL,GPX2,GSTM5,GSTO1,GSTP1
Xenobiotic Metabolism CAR Signaling Pathway	6.25	0.0317	-0.816	ALDH1A1,GSTM5,GSTO1,GSTP1,HSP90AA1,HSP90AB1
Xenobiotic Metabolism PXR Signaling Pathway	6.21	0.0312	-2.449	ALDH1A1,GSTM5,GSTO1,GSTP1,HSP90AA1,HSP90AB1
Aldosterone Signaling in Epithelial Cells	5.26	0.0316	NaN	DNAJA1,HSP90AA1,HSP90AB1,HSPA8,HSPE1
Glutathione-mediated Detoxification	4.73	0.0938	NaN	GSTM5,GSTO1,GSTP1
LPS/IL-1 Mediated Inhibition of RXR Function	4.52	0.0222	NaN	ALDH1A1,CYP2A6 (includes others),GSTM5,GSTO1,GSTP1
Protein Ubiquitination Pathway	4.12	0.0183	NaN	DNAJA1,HSP90AA1,HSP90AB1,HSPA8,HSPE1
Xenobiotic Metabolism General Signaling Pathway	4.08	0.028	-2	FTL,GSTM5,GSTO1,GSTP1
Prostate Cancer Signaling	3.36	0.033	NaN	GSTP1,HSP90AA1,HSP90AB1
Glutathione Redox Reactions I	3.16	0.0833	NaN	GPX2,GSTP1
Role of PKR in Interferon Induction and Antiviral Response	3.04	0.0254	NaN	HSP90AA1,HSP90AB1,HSPA8
eNOS Signaling	2.66	0.0189	NaN	HSP90AA1,HSP90AB1,HSPA8
BAG2 Signaling Pathway	2.65	0.0465	NaN	HSP90AA1,HSPA8
Acute Phase Response Signaling	2.51	0.0167	NaN	CEBPB,FTL,HP
IL-17 Signaling	2.46	0.016	NaN	CEBPB,HSP90AA1,HSP90AB1
Unfolded protein response	2.43	0.0357	NaN	CEBPB,HSPA8
PXR/RXR Activation	2.3	0.0308	NaN	ALDH1A1,CYP2A6 (includes others)
Mitotic Roles of Polo-Like Kinase	2.29	0.0303	NaN	HSP90AA1,HSP90AB1
EIF2 Signaling	2.25	0.0134	NaN	RPL37A,RPS28,RPS29
Hypoxia Signaling in the Cardiovascular System	2.19	0.027	NaN	HSP90AA1,HSP90AB1
Glucocorticoid Receptor Signaling	2.19	0.00866	NaN	HP,HSP90AA1,HSP90AB1,HSPA8
Ascorbate Recycling (Cytosolic)	2.19	0.25	NaN	GSTO1
Apelin Adipocyte Signaling Pathway	2.11	0.0244	NaN	GPX2,GSTP1
Arsenate Detoxification I (Glutaredoxin)	2.09	0.2	NaN	GSTO1
Th17 Activation Pathway	2.02	0.022	NaN	HSP90AA1,HSP90AB1
Nitric Oxide Signaling in the Cardiovascular System	1.95	0.0202	NaN	HSP90AA1,HSP90AB1
Neuregulin Signaling	1.9	0.019	NaN	HSP90AA1,HSP90AB1
PPAR Signaling	1.9	0.019	NaN	HSP90AA1,HSP90AB1
Telomerase Signaling	1.89	0.0187	NaN	HSP90AA1,HSP90AB1
Iron homeostasis signaling pathway	1.68	0.0146	NaN	FTL,HP
Coronavirus Pathogenesis Pathway	1.61	0.0133	NaN	RPS28,RPS29
Histamine Degradation	1.57	0.0588	NaN	ALDH1A1
Regulation of eIF4 and p70S6K Signaling	1.53	0.012	NaN	RPS28,RPS29
Oxidative Ethanol Degradation III	1.52	0.0526	NaN	ALDH1A1
Fatty Acid α-oxidation	1.49	0.05	NaN	ALDH1A1
Putrescine Degradation III	1.47	0.0476	NaN	ALDH1A1
PI3K/AKT Signaling	1.45	0.0109	NaN	HSP90AA1,HSP90AB1
Ethanol Degradation IV	1.44	0.0435	NaN	ALDH1A1
Vitamin-C Transport	1.42	0.0417	NaN	GSTO1
PPARα/RXRα Activation	1.42	0.0105	NaN	HSP90AA1,HSP90AB1
Bupropion Degradation	1.4	0.04	NaN	CYP2A6 (includes others)
Tryptophan Degradation X (Mammalian, via Tryptamine)	1.4	0.04	NaN	ALDH1A1
HIF1α Signaling	1.36	0.00976	NaN	HSP90AA1,HSPA8
mTOR Signaling	1.34	0.00952	NaN	RPS28,RPS29
Dopamine Degradation	1.32	0.0333	NaN	ALDH1A1
Acetone Degradation I (to Methylglyoxal)	1.31	0.0323	NaN	CYP2A6 (includes others)

### Sheet: KO HDM vs KO Sal ciliated
Ingenuity Canonical Pathways	-log(p-value)	Ratio	z-score	Molecules
Antigen Presentation Pathway	11.7	0.231	NaN	B2M,CD74,HLA-A,HLA-DQA1,HLA-DQB1,HLA-DRB5,PSMB8,PSMB9,TAPBP
Protein Ubiquitination Pathway	8.66	0.0513	NaN	B2M,BAG1,DNAJA1,HLA-A,HSP90AA1,HSP90AB1,HSPA8,HSPE1,PSMB8,PSMB9,Ubb,UBC,UBE2B,UBE2M
NRF2-mediated Oxidative Stress Response	7.47	0.0582	-2.236	ACTG1,DNAJA1,FTH1,FTL,GSTM5,GSTO1,GSTP1,JUN,JUNB,MGST1,PRDX1
Phagosome Maturation	5.27	0.053	NaN	B2M,CTSZ,DYNLL1,DYNLT1,HLA-A,HLA-DRB5,PRDX1,PRDX5
Hypoxia Signaling in the Cardiovascular System	5.13	0.0811	NaN	HSP90AA1,HSP90AB1,JUN,P4HB,UBE2B,UBE2M
Graft-versus-Host Disease Signaling	4.89	0.104	NaN	HLA-A,HLA-DQA1,HLA-DQB1,HLA-DRB5,IL33
Xenobiotic Metabolism AHR Signaling Pathway	4.78	0.0706	0	GSTM5,GSTO1,GSTP1,HSP90AA1,HSP90AB1,MGST1
OX40 Signaling Pathway	4.64	0.0667	NaN	B2M,HLA-A,HLA-DQA1,HLA-DQB1,HLA-DRB5,JUN
IL-17 Signaling	4.59	0.0428	0	CCL20,CEBPB,Chil3/Chil4,HSP90AA1,HSP90AB1,IL33,JUN,LCN2
Th2 Pathway	4.59	0.0515	NaN	HLA-A,HLA-DQA1,HLA-DQB1,HLA-DRB5,IL33,JUN,SOCS3
Aryl Hydrocarbon Receptor Signaling	4.45	0.049	NaN	GSTM5,GSTO1,GSTP1,HSP90AA1,HSP90AB1,JUN,MGST1
Glutathione-mediated Detoxification	4.32	0.125	-1	GSTM5,GSTO1,GSTP1,MGST1
Calcium-induced T Lymphocyte Apoptosis	4.21	0.0758	2.236	ATP2A2,HLA-A,HLA-DQA1,HLA-DQB1,HLA-DRB5
B Cell Development	4.12	0.111	NaN	HLA-A,HLA-DQA1,HLA-DQB1,HLA-DRB5
Th1 and Th2 Activation Pathway	3.96	0.0409	NaN	HLA-A,HLA-DQA1,HLA-DQB1,HLA-DRB5,IL33,JUN,SOCS3
Toll-like Receptor Signaling	3.92	0.0658	NaN	IL33,JUN,MAP4K4,Ubb,UBC
Acute Phase Response Signaling	3.82	0.0389	0.378	C3,CEBPB,CP,FTL,IL33,JUN,SOCS3
Allograft Rejection Signaling	3.67	0.0581	NaN	B2M,HLA-A,HLA-DQA1,HLA-DQB1,HLA-DRB5
Xenobiotic Metabolism PXR Signaling Pathway	3.65	0.0365	-0.378	CES1,GSTM5,GSTO1,GSTP1,HSP90AA1,HSP90AB1,MGST1
Autoimmune Thyroid Disease Signaling	3.59	0.0816	NaN	HLA-A,HLA-DQA1,HLA-DQB1,HLA-DRB5
Altered T Cell and B Cell Signaling in Rheumatoid Arthritis	3.57	0.0556	NaN	HLA-A,HLA-DQA1,HLA-DQB1,HLA-DRB5,IL33
Xenobiotic Metabolism Signaling	3.31	0.0279	NaN	CES1,FTL,GSTM5,GSTO1,GSTP1,HSP90AA1,HSP90AB1,MGST1
PPAR Signaling	3.27	0.0476	0.447	HSP90AA1,HSP90AB1,IL33,JUN,MAP4K4
PD-1, PD-L1 cancer immunotherapy pathway	3.25	0.0472	-2.236	B2M,HLA-A,HLA-DQA1,HLA-DQB1,HLA-DRB5
Type I Diabetes Mellitus Signaling	3.15	0.045	NaN	HLA-A,HLA-DQA1,HLA-DQB1,HLA-DRB5,SOCS3
MSP-RON Signaling In Macrophages Pathway	3.12	0.0442	-2.236	HLA-DQA1,HLA-DQB1,HLA-DRB5,JUN,SOCS3
Cdc42 Signaling	3.05	0.0341	NaN	B2M,HLA-A,HLA-DQA1,HLA-DQB1,HLA-DRB5,JUN
Role of PKR in Interferon Induction and Antiviral Response	3.04	0.0424	0.447	ATF3,HSP90AA1,HSP90AB1,HSPA8,JUN
IL-10 Signaling	3	0.0571	NaN	IL33,JUN,MAP4K4,SOCS3
CD28 Signaling in T Helper Cells	2.99	0.0413	NaN	HLA-A,HLA-DQA1,HLA-DQB1,HLA-DRB5,JUN
Th1 Pathway	2.99	0.0413	2.236	HLA-A,HLA-DQA1,HLA-DQB1,HLA-DRB5,SOCS3
Dendritic Cell Maturation	2.95	0.0326	2.449	B2M,HLA-A,HLA-DQA1,HLA-DQB1,HLA-DRB5,IL33
T Helper Cell Differentiation	2.93	0.0548	NaN	HLA-A,HLA-DQA1,HLA-DQB1,HLA-DRB5
IL-6 Signaling	2.91	0.0397	0.447	CEBPB,IL33,JUN,MAP4K4,SOCS3
Xenobiotic Metabolism CAR Signaling Pathway	2.89	0.0317	-1.633	GSTM5,GSTO1,GSTP1,HSP90AA1,HSP90AB1,MGST1
Clathrin-mediated Endocytosis Signaling	2.84	0.0311	NaN	ACTG1,CLU,HSPA8,LYZ,Ubb,UBC
IL-17A Signaling in Fibroblasts	2.82	0.0833	NaN	CEBPB,JUN,LCN2
IL-4 Signaling	2.68	0.0471	NaN	HLA-A,HLA-DQA1,HLA-DQB1,HLA-DRB5
Xenobiotic Metabolism General Signaling Pathway	2.67	0.035	-1.342	FTL,GSTM5,GSTO1,GSTP1,MGST1
Th17 Activation Pathway	2.58	0.044	1	CCL20,HSP90AA1,HSP90AB1,SOCS3
PKCθ Signaling in T Lymphocytes	2.51	0.0323	1.342	HLA-A,HLA-DQA1,HLA-DQB1,HLA-DRB5,JUN
LPS/IL-1 Mediated Inhibition of RXR Function	2.51	0.0267	NaN	GSTM5,GSTO1,GSTP1,IL33,JUN,MGST1
Communication between Innate and Adaptive Immune Cells	2.49	0.0417	NaN	B2M,HLA-A,HLA-DRB5,IL33
Aldosterone Signaling in Epithelial Cells	2.48	0.0316	NaN	DNAJA1,HSP90AA1,HSP90AB1,HSPA8,HSPE1
T Cell Exhaustion Signaling Pathway	2.29	0.0286	NaN	HLA-A,HLA-DQA1,HLA-DQB1,HLA-DRB5,JUN
Unfolded protein response	2.27	0.0536	NaN	CEBPB,HSPA8,P4HB
Systemic Lupus Erythematosus In T Cell Signaling Pathway	2.27	0.021	2.646	B2M,CD44,HLA-A,HLA-DQA1,HLA-DQB1,HLA-DRB5,JUN
iCOS-iCOSL Signaling in T Helper Cells	2.27	0.036	2	HLA-A,HLA-DQA1,HLA-DQB1,HLA-DRB5
Role of NFAT in Regulation of the Immune Response	2.23	0.0276	1.342	HLA-A,HLA-DQA1,HLA-DQB1,HLA-DRB5,JUN
PCP pathway	2.19	0.05	NaN	JUN,JUNB,PFN1
LXR/RXR Activation	2.14	0.0331	1	C3,CLU,IL33,LYZ
PPARα/RXRα Activation	2.13	0.0262	0.447	GPD1,HSP90AA1,HSP90AB1,JUN,MAP4K4
Glutathione Redox Reactions I	2	0.0833	NaN	GSTP1,MGST1
IL-12 Signaling and Production in Macrophages	2	0.0301	NaN	CEBPB,CLU,JUN,LYZ
Caveolar-mediated Endocytosis Signaling	1.95	0.0411	NaN	ACTG1,B2M,HLA-A
IL-17A Signaling in Gastric Cells	1.94	0.0769	NaN	CCL20,JUN
Neuroinflammation Signaling Pathway	1.92	0.02	1.633	B2M,HLA-A,HLA-DQA1,HLA-DQB1,HLA-DRB5,JUN
Renal Cell Carcinoma Signaling	1.85	0.0375	NaN	JUN,Ubb,UBC
JAK/Stat Signaling	1.85	0.0375	NaN	CEBPB,JUN,SOCS3
Prolactin Signaling	1.83	0.037	NaN	CEBPB,JUN,SOCS3
4-1BB Signaling in T Lymphocytes	1.76	0.0625	NaN	JUN,TNFRSF9
Airway Inflammation in Asthma	1.76	0.0625	NaN	CCL20,IL33
Crosstalk between Dendritic Cells and Natural Killer Cells	1.73	0.0337	NaN	ACTG1,HLA-A,HLA-DRB5
Glycerol-3-phosphate Shuttle	1.73	0.333	NaN	GPD1
Cytotoxic T Lymphocyte-mediated Apoptosis of Target Cells	1.71	0.0588	NaN	B2M,HLA-A
Prostate Cancer Signaling	1.7	0.033	NaN	GSTP1,HSP90AA1,HSP90AB1
Interferon Signaling	1.66	0.0556	NaN	IFITM3,PSMB8
Wnt/β-catenin Signaling	1.62	0.0231	NaN	CD44,JUN,Ubb,UBC
Nitric Oxide Signaling in the Cardiovascular System	1.6	0.0303	NaN	ATP2A2,HSP90AA1,HSP90AB1
Ascorbate Recycling (Cytosolic)	1.6	0.25	NaN	GSTO1
Virus Entry via Endocytic Pathways	1.57	0.0294	NaN	ACTG1,B2M,HLA-A
Neuregulin Signaling	1.54	0.0286	NaN	AREG,HSP90AA1,HSP90AB1
MIF Regulation of Innate Immunity	1.54	0.0476	NaN	CD74,JUN
BAG2 Signaling Pathway	1.52	0.0465	NaN	HSP90AA1,HSPA8
Arsenate Detoxification I (Glutaredoxin)	1.51	0.2	NaN	GSTO1
Creatine-phosphate Biosynthesis	1.51	0.2	NaN	MAP4K4
Agranulocyte Adhesion and Diapedesis	1.47	0.0207	NaN	ACTG1,CCL20,Cxcl15,IL33
Glycerol Degradation I	1.43	0.167	NaN	GPD1
Airway Pathology in Chronic Obstructive Pulmonary Disease	1.41	0.0254	NaN	CCL20,IL33,LCN2
FXR/RXR Activation	1.34	0.0238	NaN	C3,CLU,IL33
Atherosclerosis Signaling	1.33	0.0236	NaN	CLU,IL33,LYZ

### Sheet: KO HDM vs WT HDM ciliated
N/A

### Sheet: KO HDM vs WT Sal ciliated
Ingenuity Canonical Pathways	-log(p-value)	Ratio	z-score	Molecules
NRF2-mediated Oxidative Stress Response	10.7	0.0794	-2.53	ACTG1,DNAJC5,FOS,FTH1,FTL,GPX2,GSTM5,GSTP1,JUN,JUNB,JUND,MAFF,MGST1,PRDX1,TXNRD1
Antigen Presentation Pathway	4.94	0.128	NaN	B2M,CD74,HLA-A,PSMB8,PSMB9
IL-10 Signaling	4.8	0.0857	NaN	CD14,FOS,IL33,JUN,MAP4K4,SOCS3
Toll-like Receptor Signaling	4.6	0.0789	1	CD14,FOS,IL33,JUN,MAP4K4,UBC
Glutathione Redox Reactions I	4.51	0.167	-2	GPX2,GSTP1,MGST1,PRDX6
IL-6 Signaling	4.28	0.0556	0	CD14,FOS,IL33,JUN,MAP4K4,SOCS1,SOCS3
MIF Regulation of Innate Immunity	3.53	0.0952	0	CD14,CD74,FOS,JUN
iNOS Signaling	3.42	0.0889	NaN	Calm1 (includes others),CD14,FOS,JUN
Acute Phase Response Signaling	3.32	0.0389	-0.378	C3,FOS,FTL,IL33,JUN,SOCS1,SOCS3
Aryl Hydrocarbon Receptor Signaling	3.09	0.042	NaN	CCNA1,FOS,GSTM5,GSTP1,JUN,MGST1
Corticotropin Releasing Hormone Signaling	3.06	0.0414	-1	Calm1 (includes others),FOS,JUN,JUND,NR4A1,POMC
IL-17A Signaling in Gastric Cells	3	0.115	NaN	CCL20,FOS,JUN
Kinetochore Metaphase Signaling Pathway	2.97	0.0495	1	BIRC5,CDC20,CDK1,CENPA,NEK2
Phagosome Maturation	2.97	0.0397	NaN	B2M,CTSZ,HLA-A,PRDX1,PRDX5,PRDX6
Protein Ubiquitination Pathway	2.91	0.0293	NaN	B2M,CDC20,DNAJC5,HLA-A,PSMB8,PSMB9,UBC,UBE2C
Oxidative Phosphorylation	2.82	0.0459	1.342	ATP5MG,COX6B2,COX7A2,CYB5A,UQCR10
Calcium-induced T Lymphocyte Apoptosis	2.79	0.0606	0	ATP2A2,Calm1 (includes others),HLA-A,NR4A1
LPS/IL-1 Mediated Inhibition of RXR Function	2.76	0.0311	NaN	ACSL4,CD14,GSTM5,GSTP1,IL33,JUN,MGST1
Glutathione-mediated Detoxification	2.74	0.0938	NaN	GSTM5,GSTP1,MGST1
Mitochondrial Dysfunction	2.69	0.0351	NaN	ATP5MG,COX6B2,COX7A2,CYB5A,PRDX5,UQCR10
LXR/RXR Activation	2.63	0.0413	0.447	C3,CD14,CLU,IL33,LYZ
Prostanoid Biosynthesis	2.6	0.2	NaN	CYP2S1,PTGS1
IL-17A Signaling in Fibroblasts	2.59	0.0833	NaN	FOS,JUN,LCN2
Interferon Signaling	2.59	0.0833	NaN	IFITM3,PSMB8,SOCS1
Ferroptosis Signaling Pathway	2.55	0.0397	0.447	ACSL4,FTH1,FTL,SLC38A1,TXNRD1
IL-17 Signaling	2.5	0.0321	0.816	CCL20,Chil3/Chil4,FOS,IL33,JUN,LCN2
JAK/Stat Signaling	2.48	0.05	-1	FOS,JUN,SOCS1,SOCS3
Prolactin Signaling	2.46	0.0494	-1	FOS,JUN,SOCS1,SOCS3
Apelin Adipocyte Signaling Pathway	2.44	0.0488	-2	GPX2,GSTP1,MGST1,PRDX6
HER-2 Signaling in Breast Cancer	2.42	0.0309	-0.816	BIRC5,COX6B2,COX7A2,CYB5A,FOS,JUN
PI3K Signaling in B Lymphocytes	2.38	0.0362	-1.342	ATF3,C3,Calm1 (includes others),FOS,JUN
RANK Signaling in Osteoclasts	2.32	0.0449	-2	Calm1 (includes others),FOS,GSN,JUN
CCR5 Signaling in Macrophages	2.23	0.0426	NaN	Calm1 (includes others),FOS,GNG5,JUN
TGF-β Signaling	2.2	0.0417	-2	FOS,IRF7,JUN,PMEPA1
γ-linolenate Biosynthesis II (Animals)	2.14	0.118	NaN	ACSL4,CYB5A
IGF-1 Signaling	2.08	0.0385	-1	FOS,JUN,SOCS1,SOCS3
PPAR Signaling	2.07	0.0381	0	FOS,IL33,JUN,MAP4K4
HMGB1 Signaling	2.06	0.0303	-1	FOS,HAT1,IL33,JUN,RHOB
CXCR4 Signaling	2.04	0.0299	-1	EGR1,FOS,GNG5,JUN,RHOB
Glutamate Receptor Signaling	2.03	0.0526	NaN	Calm1 (includes others),GNG5,SLC38A1
Th1 and Th2 Activation Pathway	2	0.0292	NaN	HLA-A,IL33,JUN,SOCS1,SOCS3
GNRH Signaling	1.97	0.0289	-1	Calm1 (includes others),EGR1,FOS,GNG5,JUN
PCP pathway	1.96	0.05	NaN	JUN,JUNB,JUND
MSP-RON Signaling In Macrophages Pathway	1.95	0.0354	-1	FOS,JUN,SOCS1,SOCS3
IL-2 Signaling	1.94	0.0492	NaN	FOS,JUN,SOCS1
Apelin Endothelial Signaling Pathway	1.93	0.0348	NaN	Calm1 (includes others),FOS,JUN,KLF2
Role of NFAT in Regulation of the Immune Response	1.9	0.0276	-1	Calm1 (includes others),FOS,GNG5,HLA-A,JUN
Cholecystokinin/Gastrin-mediated Signaling	1.88	0.0336	-1	FOS,IL33,JUN,RHOB
CD40 Signaling	1.87	0.0462	NaN	FOS,JUN,PTGS1
CD28 Signaling in T Helper Cells	1.86	0.0331	NaN	Calm1 (includes others),FOS,HLA-A,JUN
Production of Nitric Oxide and Reactive Oxygen Species in Macrophages	1.82	0.0265	-1.342	CLU,FOS,JUN,LYZ,RHOB
Role of JAK family kinases in IL-6-type Cytokine Signaling	1.81	0.08	NaN	SOCS1,SOCS3
Bupropion Degradation	1.81	0.08	NaN	CYP2F1,CYP2S1
FXR/RXR Activation	1.8	0.0317	NaN	C3,CLU,IL33,PCK2
Atherosclerosis Signaling	1.79	0.0315	NaN	CLU,F3,IL33,LYZ
Agranulocyte Adhesion and Diapedesis	1.79	0.0259	NaN	ACTG1,CCL20,CLDN3,Cxcl15,IL33
Estrogen-mediated S-phase Entry	1.78	0.0769	NaN	CCNA1,CDK1
Growth Hormone Signaling	1.77	0.0423	NaN	FOS,SOCS1,SOCS3
Caveolar-mediated Endocytosis Signaling	1.74	0.0411	NaN	ACTG1,B2M,HLA-A
IL-8 Signaling	1.73	0.025	-0.447	FOS,GNG5,JUN,MAP4K4,RHOB
IL-12 Signaling and Production in Macrophages	1.72	0.0301	NaN	CLU,FOS,JUN,LYZ
Systemic Lupus Erythematosus In B Cell Signaling Pathway	1.72	0.0218	0	Calm1 (includes others),FOS,IL33,IRF7,JUN,MAP4K4
Th2 Pathway	1.69	0.0294	NaN	HLA-A,IL33,JUN,SOCS3
TNFR2 Signaling	1.66	0.0667	NaN	FOS,JUN
N-acetylglucosamine Degradation I	1.64	0.333	NaN	GNPDA2
Renal Cell Carcinoma Signaling	1.63	0.0375	NaN	FOS,JUN,UBC
Acetone Degradation I (to Methylglyoxal)	1.63	0.0645	NaN	CYP2F1,CYP2S1
Chemokine Signaling	1.63	0.0375	NaN	Calm1 (includes others),FOS,JUN
Xenobiotic Metabolism General Signaling Pathway	1.62	0.028	-2	FTL,GSTM5,GSTP1,MGST1
4-1BB Signaling in T Lymphocytes	1.61	0.0625	NaN	JUN,TNFRSF9
Airway Inflammation in Asthma	1.61	0.0625	NaN	CCL20,IL33
LPS-stimulated MAPK Signaling	1.59	0.0361	NaN	CD14,FOS,JUN
Role of Osteoblasts, Osteoclasts and Chondrocytes in Rheumatoid Arthritis	1.58	0.0229	NaN	Calm1 (includes others),FOS,GSN,IL33,JUN
Hepatic Fibrosis Signaling Pathway	1.58	0.0185	-1.89	Calm1 (includes others),FOS,FTH1,FTL,IL33,JUN,RHOB
Xenobiotic Metabolism AHR Signaling Pathway	1.56	0.0353	NaN	GSTM5,GSTP1,MGST1
Cytotoxic T Lymphocyte-mediated Apoptosis of Target Cells	1.56	0.0588	NaN	B2M,HLA-A
MIF-mediated Glucocorticoid Regulation	1.56	0.0588	NaN	CD14,CD74
Role of JAK2 in Hormone-like Cytokine Signaling	1.56	0.0588	NaN	SOCS1,SOCS3
Neuroinflammation Signaling Pathway	1.56	0.02	0.816	B2M,BIRC5,FOS,HLA-A,IRF7,JUN
Coronavirus Pathogenesis Pathway	1.55	0.0267	-1	FOS,IRF7,JUN,RPS29
Relaxin Signaling	1.54	0.0265	NaN	FOS,GNG5,JUN,TDP2
N-acetylglucosamine Degradation II	1.52	0.25	NaN	GNPDA2
Systemic Lupus Erythematosus Signaling	1.5	0.0218	NaN	FOS,HLA-A,IL33,JUN,LSM3
Regulation of IL-2 Expression in Activated and Anergic T Lymphocytes	1.5	0.0333	NaN	Calm1 (includes others),FOS,JUN
OX40 Signaling Pathway	1.5	0.0333	NaN	B2M,HLA-A,JUN
IL-1 Signaling	1.48	0.0326	NaN	FOS,GNG5,JUN
Role of Macrophages, Fibroblasts and Endothelial Cells in Rheumatoid Arthritis	1.47	0.0191	NaN	Calm1 (includes others),FOS,IL33,JUN,SOCS1,SOCS3
α-Adrenergic Signaling	1.44	0.0316	NaN	ADRA2A,Calm1 (includes others),GNG5
Cardiac Hypertrophy Signaling	1.43	0.0208	-0.447	ADRA2A,Calm1 (includes others),GNG5,JUN,RHOB
Communication between Innate and Adaptive Immune Cells	1.43	0.0312	NaN	B2M,HLA-A,IL33
April Mediated Signaling	1.43	0.05	NaN	FOS,JUN
Creatine-phosphate Biosynthesis	1.42	0.2	NaN	MAP4K4
B Cell Activating Factor Signaling	1.41	0.0488	NaN	FOS,JUN
Tight Junction Signaling	1.4	0.0238	NaN	ACTG1,CLDN3,FOS,JUN
Estrogen Biosynthesis	1.39	0.0476	NaN	CYP2F1,CYP2S1
Opioid Signaling Pathway	1.39	0.0202	0	Calm1 (includes others),FOS,FOSB,GNG5,POMC
Virus Entry via Endocytic Pathways	1.36	0.0294	NaN	ACTG1,B2M,HLA-A
SAPK/JNK Signaling	1.36	0.0294	NaN	GNG5,JUN,MAP4K4
Granulocyte Adhesion and Diapedesis	1.36	0.0231	NaN	CCL20,CLDN3,Cxcl15,IL33
Tec Kinase Signaling	1.36	0.0231	NaN	ACTG1,FOS,GNG5,RHOB
Sumoylation Pathway	1.35	0.0291	NaN	FOS,JUN,RHOB
Colorectal Cancer Metastasis Signaling	1.35	0.0198	-0.447	BIRC5,FOS,GNG5,JUN,RHOB
Signaling by Rho Family GTPases	1.35	0.0198	-2	ACTG1,FOS,GNG5,JUN,RHOB
Cdc42 Signaling	1.34	0.0227	NaN	B2M,FOS,HLA-A,JUN
Coronavirus Replication Pathway	1.34	0.0444	NaN	Ifitm1,IFITM3
T Cell Receptor Signaling	1.32	0.0283	NaN	Calm1 (includes others),FOS,JUN

### Sheet: Ciliated unique WTHDMvsWTSal
Ingenuity Canonical Pathways	-log(p-value)	Ratio	z-score	Molecules
Mitotic Roles of Polo-Like Kinase	3.95	0.0606	#NUM!	CDC20,CDK1,PLK4,PRC1
Kinetochore Metaphase Signaling Pathway	3.09	0.036	#NUM!	CDC20,CDCA8,CDK1,CENPW
NRF2-mediated Oxidative Stress Response	2.7	0.0211	#NUM!	CYP2S1,DNAJC5,GPX2,Gstm6,MAFF
Glutaryl-CoA Degradation	2.55	0.0952	#NUM!	CYP2S1,HACD1
Protein Ubiquitination Pathway	2.42	0.0182	#NUM!	CDC20,DNAJC5,HLA-E,UBE2T,USP11
Cyclins and Cell Cycle Regulation	2.41	0.0357	#NUM!	CCNA1,CDK1,HDAC10
Estrogen-mediated S-phase Entry	2.37	0.0769	#NUM!	CCNA1,CDK1
Tryptophan Degradation III (Eukaryotic)	2.31	0.0714	#NUM!	CYP2S1,HACD1
Antigen Presentation Pathway	2.03	0.0513	#NUM!	CD74,HLA-E
Cell Cycle: G2/M DNA Damage Checkpoint Regulation	1.82	0.04	#NUM!	CDK1,TOP2A
Tetrahydrofolate Salvage from 5,10-methenyltetrahydrofolate	1.73	0.2	#NUM!	MTHFD2
Cell Cycle Control of Chromosomal Replication	1.73	0.0357	#NUM!	CDK1,TOP2A
Thioredoxin Pathway	1.59	0.143	#NUM!	NXN
Histidine Degradation III	1.53	0.125	#NUM!	MTHFD2
Folate Transformations I	1.48	0.111	#NUM!	MTHFD2
Prostanoid Biosynthesis	1.43	0.1	#NUM!	CYP2S1
Regulation of Cellular Mechanics by Calpain Protease	1.35	0.0225	#NUM!	CCNA1,CDK1
Oleate Biosynthesis II (Animals)	1.32	0.0769	#NUM!	CYB5A
