## Supplementary Table 9 for "Single-cell RNA-seq analysis reveals lung epithelial cell-specific contributions of Tet1 to allergic inflammation"

### Sheet: Sheet1
WT-HDMvsWT-Sal, KO-SalvsWT-Sal, and KO-HDMvsWT-Sal (Same direction)
All EpCAM+ cells	Direction		AT2 cells	Direction		Ciliated cells	direction		BAS	direction		AP cells	direction		AT1 cells		Stromal cells		Club cells		Goblet cells		Neuroendocrine cells
Pfn1	Upregulated		Pfn1	upregulated		Gstp1	downregulated		Nnat	downregulated		Dmkn	upregulated		N/A		N/A		N/A		N/A		N/A
Chia1	Upregulated		Dmkn	upregulated		Gstm1	downregulated					Chia1	upregulated
Dmkn	Upregulated		Chia1	upregulated		Ftl1	downregulated
Ager	Upregulated		Ager	upregulated		Gpx2	downregulated
Igfbp7	Upregulated		Hmgb1	upregulated		Nr4a1	downregulated
Hmgb1	Upregulated		Retnla	upregulated
Retnla	Upregulated		Igfbp7	upregulated
Sparc	Upregulated		Dynll1	upregulated
Actb	Upregulated		Kcnj15	upregulated
Manf	Upregulated		Il33	upregulated
Hmgb2	Upregulated		Polr2l	upregulated
Kcnj15	Upregulated		Actb	upregulated
Il33	Upregulated		mt-Atp6	downregulated
Ifitm3	Upregulated		mt-Co3	downregulated
mt-Atp6	Downregulated		AY036118	downregulated
AY036118	Downregulated		mt-Nd2	downregulated
mt-Nd2	Downregulated		mt-Nd4	downregulated
mt-Co3	Downregulated		mt-Nd1	downregulated
mt-Nd4	Downregulated		mt-Cytb	downregulated
mt-Nd1	Downregulated		mt-Co2	downregulated
mt-Cytb	Downregulated		Neat1	downregulated
mt-Co2	Downregulated		Gm42418	downregulated
Neat1	Downregulated		Nupr1	downregulated
Gm42418	Downregulated		Cst8	downregulated
Cst8	Downregulated		Bex2	downregulated
Bex2	Downregulated		Atf3	downregulated
Atf3	Downregulated		mt-Nd3	downregulated
Nupr1	Downregulated		Btg2	downregulated
mt-Nd3	Downregulated		Lyz1	downregulated
Lyz1	Downregulated		S100a6	downregulated
Btg2	Downregulated
Dynlrb2	Downregulated
Klf6	Downregulated
1110017D15Rik	Downregulated
Cfap126	Downregulated
Sec14l3	Downregulated
