## Supplementary Table 10 for "Single-cell RNA-seq analysis reveals lung epithelial cell-specific contributions of Tet1 to allergic inflammation"

### Sheet: Sheet0
Ingenuity Canonical Pathways	-log(p-value)	Ratio	z-score	Molecules
NRF2-mediated Oxidative Stress Response	4.54	0.0211	#NUM!	ACTB,FTL,GPX2,GSTM5,GSTP1
Glutathione Redox Reactions I	3.18	0.08	#NUM!	GPX2,GSTP1
Glutathione-mediated Detoxification	2.96	0.0625	#NUM!	GSTM5,GSTP1
Xenobiotic Metabolism General Signaling Pathway	2.87	0.021	#NUM!	FTL,GSTM5,GSTP1
LPS/IL-1 Mediated Inhibition of RXR Function	2.18	0.012	#NUM!	GSTM5,GSTP1,IL33
Apelin Adipocyte Signaling Pathway	2.12	0.0233	#NUM!	GPX2,GSTP1
Xenobiotic Metabolism AHR Signaling Pathway	2.11	0.023	#NUM!	GSTM5,GSTP1
Xenobiotic Metabolism Signaling	2.02	0.0104	#NUM!	FTL,GSTM5,GSTP1
Regulation of Actin-based Motility by Rho	1.87	0.0172	#NUM!	ACTB,PFN1
LXR/RXR Activation	1.82	0.0163	#NUM!	IL33,LYZ
RHOA Signaling	1.81	0.0161	#NUM!	ACTB,PFN1
Atherosclerosis Signaling	1.77	0.0154	#NUM!	IL33,LYZ
Hereditary Breast Cancer Signaling	1.7	0.0141	#NUM!	ACTB,POLR2L
Endocannabinoid Cancer Inhibition Pathway	1.7	0.014	#NUM!	ATF3,NUPR1
Aryl Hydrocarbon Receptor Signaling	1.61	0.0126	#NUM!	GSTM5,GSTP1
Phagosome Maturation	1.61	0.0126	#NUM!	DYNLL1,DYNLRB2
HMGB1 Signaling	1.57	0.012	#NUM!	AGER,IL33
Granzyme A Signaling	1.54	0.0526	#NUM!	HMGB2
Acute Phase Response Signaling	1.49	0.0108	#NUM!	FTL,IL33
Xenobiotic Metabolism CAR Signaling Pathway	1.48	0.0106	#NUM!	GSTM5,GSTP1
Xenobiotic Metabolism PXR Signaling Pathway	1.46	0.0105	#NUM!	GSTM5,GSTP1
Clathrin-mediated Endocytosis Signaling	1.46	0.0104	#NUM!	ACTB,LYZ
Integrin Signaling	1.38	0.00939	#NUM!	ACTB,PFN1
Agranulocyte Adhesion and Diapedesis	1.37	0.00935	#NUM!	ACTB,IL33
EIF2 Signaling	1.34	0.00893	#NUM!	ACTB,ATF3
Airway Inflammation in Asthma	1.31	0.0303	#NUM!	IL33
