## Supplementary Table 11 for "Single-cell RNA-seq analysis reveals lung epithelial cell-specific contributions of Tet1 to allergic inflammation"

### Sheet: Sheet0
Ingenuity Canonical Pathways	-log(p-value)	Ratio	z-score	Molecules
Glucocorticoid Receptor Signaling	8.66	0.0275	#NUM!	ANXA1,CDKN1A,DUSP1,H3-3A/H3-3B,HLA-A,HP,HSP90B1,HSPA5,HSPA8,JUN,KRT18,KRT19,KRT7,PLA2G1B,SCGB1A1,SLPI
Unfolded protein response	7.01	0.0778	-2.236	DNAJA1,DNAJB9,HSP90B1,HSPA5,HSPA8,PDIA6,XBP1
Protein Ubiquitination Pathway	5.66	0.0327	#NUM!	DNAJA1,DNAJB9,HLA-A,HSP90B1,HSPA5,HSPA8,HSPB1,PSMB8,UBE2C
Aldosterone Signaling in Epithelial Cells	5.25	0.0427	#NUM!	DNAJA1,DNAJB9,DUSP1,HSP90B1,HSPA5,HSPA8,HSPB1
Endoplasmic Reticulum Stress Pathway	4.06	0.143	#NUM!	HSP90B1,HSPA5,XBP1
Agranulocyte Adhesion and Diapedesis	3.56	0.028	#NUM!	ACTG1,CCL20,CLDN4,CXCL2,Cxcl3,CXCL6
BAG2 Signaling Pathway	3.38	0.0476	#NUM!	CDKN1A,HSPA5,HSPA8,PSMB8
Interferon Signaling	3.35	0.0833	#NUM!	IFITM3,ISG15,PSMB8
Granulocyte Adhesion and Diapedesis	2.94	0.0265	#NUM!	CCL20,CLDN4,CXCL2,Cxcl3,CXCL6
p38 MAPK Signaling	2.83	0.0339	0	DUSP1,H3-3A/H3-3B,HSPB1,PLA2G1B
Role of IL-17A in Psoriasis	2.82	0.143	#NUM!	CCL20,CXCL6
Role of PKR in Interferon Induction and Antiviral Response	2.6	0.0294	2	HSP90B1,HSPA5,HSPA8,JUN
Granzyme A Signaling	2.55	0.105	#NUM!	H1-0,HMGB2
NRF2-mediated Oxidative Stress Response	2.51	0.0211	#NUM!	ACTG1,DNAJA1,DNAJB9,HSP90B1,JUN
Hypoxia Signaling in the Cardiovascular System	2.44	0.0405	#NUM!	HSP90B1,JUN,UBE2C
Aryl Hydrocarbon Receptor Signaling	2.36	0.0252	#NUM!	CDKN1A,HSP90B1,HSPB1,JUN
IL-17A Signaling in Gastric Cells	2.28	0.0769	#NUM!	CCL20,JUN
IL-17 Signaling	2.11	0.0214	-1	CCL20,HSP90B1,JUN,LCN2
p53 Signaling	2.1	0.0306	#NUM!	CDKN1A,JUN,THBS1
Inhibition of Angiogenesis by TSP1	2.06	0.0588	#NUM!	JUN,THBS1
PPAR Signaling	2	0.028	#NUM!	CITED2,HSP90B1,JUN
IL-17A Signaling in Fibroblasts	1.96	0.0526	#NUM!	JUN,LCN2
HIF1α Signaling	1.95	0.0192	2	CDKN1A,HSPA5,HSPA8,JUN
Antigen Presentation Pathway	1.94	0.0513	#NUM!	HLA-A,PSMB8
D-glucuronate Degradation I	1.91	0.333	#NUM!	DCXR
ERK/MAPK Signaling	1.91	0.0187	0	DUSP1,H3-3A/H3-3B,HSPB1,PLA2G1B
Neuregulin Signaling	1.89	0.0256	#NUM!	AREG,ERRFI1,HSP90B1
MIF Regulation of Innate Immunity	1.84	0.0455	#NUM!	JUN,PLA2G1B
LXR/RXR Activation	1.83	0.0244	#NUM!	CLU,ITIH4,SCD
Adipogenesis pathway	1.73	0.0222	#NUM!	SOX9,TXNIP,XBP1
UVB-Induced MAPK Signaling	1.7	0.0385	#NUM!	H3-3A/H3-3B,JUN
Trans, trans-farnesyl Diphosphate Biosynthesis	1.69	0.2	#NUM!	FDPS
Role of IL-17A in Arthritis	1.63	0.0351	#NUM!	CCL20,CXCL6
PCP (Planar Cell Polarity) Pathway	1.59	0.0333	#NUM!	JUN,PFN1
Phosphatidylcholine Biosynthesis I	1.54	0.143	#NUM!	CHKA
eNOS Signaling	1.54	0.0189	#NUM!	HSP90B1,HSPA5,HSPA8
Huntington's Disease Signaling	1.53	0.0142	#NUM!	HSPA5,HSPA8,JUN,PSMB8
Activation of IRF by Cytosolic Pattern Recognition Receptors	1.52	0.0308	#NUM!	ISG15,JUN
IL-17A Signaling in Airway Cells	1.5	0.0299	#NUM!	CCL20,CXCL6
SPINK1 General Cancer Pathway	1.47	0.029	#NUM!	Mt1,Mt2
Agrin Interactions at Neuromuscular Junction	1.46	0.0286	#NUM!	ACTG1,JUN
Phosphatidylethanolamine Biosynthesis II	1.43	0.111	#NUM!	CHKA
Tight Junction Signaling	1.42	0.0169	#NUM!	ACTG1,CLDN4,JUN
Caveolar-mediated Endocytosis Signaling	1.41	0.0267	#NUM!	ACTG1,HLA-A
Role of MAPK Signaling in Inhibiting the Pathogenesis of Influenza	1.4	0.0263	#NUM!	JUN,PLA2G1B
Acute Phase Response Signaling	1.38	0.0162	#NUM!	HP,ITIH4,JUN
Neuroinflammation Signaling Pathway	1.37	0.0127	0	CD200,HLA-A,JUN,PLA2G1B
BEX2 Signaling Pathway	1.35	0.0247	#NUM!	CDKN1A,JUN
JAK/STAT Signaling	1.34	0.0244	#NUM!	CDKN1A,JUN
Clathrin-mediated Endocytosis Signaling	1.33	0.0155	#NUM!	ACTG1,CLU,HSPA8
RAR Activation	1.32	0.0153	#NUM!	CITED2,DUSP1,JUN
